# Persistent virulent phages exist in bacterial isolates

**DOI:** 10.1101/2024.12.31.630880

**Authors:** Peter Erdmann Dougherty, Charles Bernard, Alexander Byth Carstens, Kim Stanford, Tim A. McAllister, Eduardo P. C. Rocha, Lars Hestbjerg Hansen

**Affiliations:** Department of Plant and Environmental Science, University of Copenhagen, Frederiksberg, Denmark; Institut Pasteur, Université Paris Cité, CNRS UMR3525, Microbial Evolutionary Genomics, Paris, 75015, France; Department of Biology, University of Lethbridge, Lethbridge, Alberta, Canada; Agriculture and Agri-Food Canada, Lethbridge Research and Development Centre, Lethbridge, Alberta, Canada T1J4B1

## Abstract

Despite the immense diversity of tailed bacteriophages, they are traditionally classified as either virulent or temperate, with only the latter thought capable of long-term persistence in bacterial cells through lysogeny. Virulent phages, characterized by their obligatory lytic cycle, are assumed to lack the ability to persist within bacterial colonies, and their infection is expected to decimate the host population under *in-vitro* conditions. Consequently, when bacterial isolates are cultured for sequencing, the resulting assemblies are not expected to contain virulent phage genomes. To test this assumption on a large scale, we analyzed over 267,000 publicly available *Escherichia* assemblies. Surprisingly, we identified 373 genomes corresponding to virulent phages within the bacterial genomes. These viral genomes are associated with specific phage groups and especially with jumbo phages with very large genomes (>200 kb). Chimallin was a core gene in two of these jumbo phage clusters, the major protein used by some jumbo phages to form a protective phage nucleus during infection. We found multiple lines of evidence suggesting that these virulent phage genomes in bacterial assemblies arise from persistent infections rather than contamination. Supporting this, we experimentally demonstrated the coexistence of non-temperate jumbo phages with their bacterial hosts. In a targeted follow-up search for three clades of persistent jumbo phages, we identified 285 additional jumbo phage genomes in bacterial taxa beyond *Escherichia,* highlighting that there are many more undiscovered persistent phages in bacterial assemblies. Our findings challenge the traditional virulent-temperate dichotomy, highlighting the overlooked diversity and prevalence of non-canonical phage lifestyles.
