## Supplementary table S1 for "Persistent virulent phages exist in bacterial isolates"

binned_phage_ID	binned_len	Leiden_cluster	Leiden_cluster_size	bacterial_assembly		persistent_phage_relative_coverage	VCONTACT2_cluster	VC_cluster_size
GCA_000614405.2_3612	136654	14	140	GCA_000614405.2			51_66	2
GCA_002099625.1_4857	244183	51	13	GCA_002099625.1		2.629634580192429	93_0	12
GCA_003321845.1_3917	34186	16	119	GCA_003321845.1
GCA_004257845.1_4800	68812	44	24	GCA_004257845.1		0.9545085068367586	86_0	24
GCA_005388305.1_4327	27210	21	80	GCA_005388305.1			63_0	80
GCA_005397905.1_4318	14769	19	90	GCA_005397905.1
GCA_005400705.1_4079	345910	24	71	GCA_005400705.1			64_3	2
GCA_008273105.1_4080	351216	24	71	GCA_008273105.1			64_14	2
GCA_009015555.1_3613	149946	14	140	GCA_009015555.1		0.3264634059617705	52_1	1
GCA_009729775.1_4081	344801	24	71	GCA_009729775.1		1.4123177831412563	64_6	3
GCA_009729785.1_4082	344801	24	71	GCA_009729785.1		19.462805827417792	64_6	3
GCA_010671865.1_4083	344575	24	71	GCA_010671865.1			64_14	2
GCA_011600865.1_4890	52276	52	13	GCA_011600865.1		0.4754385638733545	96_0	13
GCA_011601165.1_4547	40001	29	59	GCA_011601165.1		0.3393183672811744	72_0	59
GCA_011816565.1_3614	138488	14	140	GCA_011816565.1		1.3583254677269905	51_72	1
GCA_011835815.1_3615	135455	14	140	GCA_011835815.1		1.168771662831122	51_78	1
GCA_011839185.1_3918	81412	16	119	GCA_011839185.1		27.95621137009513	55_3	22
GCA_011884725.1_3919	86977	16	119	GCA_011884725.1		0.5460432058449718	55_3	22
GCA_011911785.1_4084	358987	24	71	GCA_011911785.1		5.062190593507144	64_0	5
GCA_011915565.1_3920	88167	16	119	GCA_011915565.1		8.028835723009387	55_3	22
GCA_011939005.1_4858	241068	51	13	GCA_011939005.1		4.686951530201034	93_0	12
GCA_011944185.1_3921	67571	16	119	GCA_011944185.1			55_3	22
GCA_011967385.1_4516	50451	25	69	GCA_011967385.1
GCA_011982905.1_4767	59846	39	30	GCA_011982905.1		0.8196415984043414	80_0	20
GCA_012008225.1_4768	61121	39	30	GCA_012008225.1		0.2685434410858507	79_0	10
GCA_012060505.1_3027	36645	8	225	GCA_012060505.1
GCA_012080475.1_4801	68726	44	24	GCA_012080475.1			86_0	24
GCA_012086945.1_3922	24122	16	119	GCA_012086945.1
GCA_012087275.1_4802	58996	44	24	GCA_012087275.1			86_0	24
GCA_012087555.1_4803	68813	44	24	GCA_012087555.1		0.8502890914089016	86_0	24
GCA_012112355.1_3028	167541	8	225	GCA_012112355.1		8.474847649694725	41_38	1
GCA_012145005.1_3029	103561	8	225	GCA_012145005.1			41_160	1
GCA_012164735.1_4544	44855	28	63	GCA_012164735.1		35.22442443829316	69_0	63
GCA_012178725.1_3030	167174	8	225	GCA_012178725.1		2.228639878437617	41_169	1
GCA_012212665.1_4517	170202	25	69	GCA_012212665.1		1.1919917757389509	46_11	14
GCA_012225525.1_3923	88571	16	119	GCA_012225525.1		20.74999627354996	55_3	22
GCA_012338575.1_3616	136352	14	140	GCA_012338575.1		0.3283879260553669	51_21	1
GCA_012343875.1_3924	87873	16	119	GCA_012343875.1		99.63395137467244	55_3	22
GCA_012365435.1_4518	169832	25	69	GCA_012365435.1		0.9810955709360064	46_14	34
GCA_012401045.1_4704	239155	43	23	GCA_012401045.1			85_0	24
GCA_012409925.1_4804	60053	44	24	GCA_012409925.1		35.314280802726884	86_0	24
GCA_012411765.1_3031	166879	8	225	GCA_012411765.1		0.4623131135878655	41_42	1
GCA_012415205.1_3032	167568	8	225	GCA_012415205.1		2.188284870946749	41_170	1
GCA_012415385.1_3617	136390	14	140	GCA_012415385.1		5.088102692094191	51_34	4
GCA_012416205.1_3033	167698	8	225	GCA_012416205.1			41_26	1
GCA_012439925.1_4519	169427	25	69	GCA_012439925.1		14.067177446521589	46_11	14
GCA_012441205.1_4705	198944	43	23	GCA_012441205.1		11.74993612452806	85_0	24
GCA_012455605.1_3618	136765	14	140	GCA_012455605.1		0.2831843771650084	51_75	1
GCA_012474735.1_4085	335553	24	71	GCA_012474735.1		9.312444636	64_20	1
GCA_012488735.1_3619	135173	14	140	GCA_012488735.1		0.9581287926379516	51_81	1
GCA_012490745.1_3925	89121	16	119	GCA_012490745.1			55_2	15
GCA_012549035.1_4805	67900	44	24	GCA_012549035.1		5.0127950799026895	86_0	24
GCA_012551655.1_3034	33627	8	225	GCA_012551655.1			42_0	3
GCA_012557565.1_3926	88071	16	119	GCA_012557565.1		41.04086229927141	55_0	11
GCA_012558145.1_4542	90662	27	65	GCA_012558145.1		32.43749066925835	70_2	39
GCA_012572685.1_4806	61150	44	24	GCA_012572685.1			86_0	24
GCA_012628545.1_3035	165073	8	225	GCA_012628545.1		35.486852687335904	41_36	1
GCA_012646105.1_4328	43583	21	80	GCA_012646105.1		0.9353908275344393	63_0	80
GCA_012646185.1_4706	236379	43	23	GCA_012646185.1		0.6838603574441556	85_0	24
GCA_012646845.1_4707	121759	43	23	GCA_012646845.1
GCA_012690745.1_4086	302152	24	71	GCA_012690745.1			64_26	1
GCA_012691625.1_3036	167352	8	225	GCA_012691625.1		3.853572659519426	41_37	1
GCA_012691745.1_3620	137384	14	140	GCA_012691745.1		3.760271102413004	51_79	1
GCA_012697465.1_4985	42429	69	4	GCA_012697465.1		2.221068263076986	91_0	4
GCA_012702815.1_3927	26024	16	119	GCA_012702815.1
GCA_012717695.1_3621	16152	14	140	GCA_012717695.1
GCA_012717715.1_3622	136611	14	140	GCA_012717715.1		9.930065723391277	51_66	2
GCA_012734255.1_3623	138813	14	140	GCA_012734255.1		7.166723552430107	51_46	1
GCA_012747475.1_3928	87727	16	119	GCA_012747475.1		37.044297880574405	55_3	22
GCA_012758815.1_3624	127640	14	140	GCA_012758815.1		0.5540976840411687	51_51	1
GCA_012813795.1_4087	357761	24	71	GCA_012813795.1		14.488312721549402	64_0	5
GCA_012925625.1_3625	109507	14	140	GCA_012925625.1			51_88	1
GCA_013027745.1_4329	41168	21	80	GCA_013027745.1		89.03235861621593	63_0	80
GCA_013403045.1_3037	161670	8	225	GCA_013403045.1			41_175	2
GCA_013403205.1_3038	161670	8	225	GCA_013403205.1			41_175	2
GCA_013585095.1_3039	166673	8	225	GCA_013585095.1		45.35267439427503	41_35	1
GCA_013812015.1_3626	137565	14	140	GCA_013812015.1		49.98536952190439	51_63	1
GCA_014143165.1_4843	45838	46	21	GCA_014143165.1		1.789279512	88_0	19
GCA_014161115.1_3040	167226	8	225	GCA_014161115.1		19.40593270520673	41_1	1
GCA_014161675.1_4760	153563	41	28	GCA_014161675.1			84_0	24
GCA_014374325.1_3929	31544	16	119	GCA_014374325.1
GCA_014435945.1_4088	358057	24	71	GCA_014435945.1		2.2375576284289287	64_30	7
GCA_014436445.1_4089	26673	24	71	GCA_014436445.1			65_0	3
GCA_014437165.1_4090	301062	24	71	GCA_014437165.1			64_25	1
GCA_014469095.1_4330	45007	21	80	GCA_014469095.1		4.026536024882915	63_0	80
GCA_014630515.1_4091	21344	24	71	GCA_014630515.1			65_0	3
GCA_014685065.1_3930	88295	16	119	GCA_014685065.1		2.320833924309609	55_2	15
GCA_014685065.1_4092	340229	24	71	GCA_014685065.1		2.320833924309609	64_5	2
GCA_014686905.1_4093	347400	24	71	GCA_014686905.1		9.484372298773993	64_16	4
GCA_014686985.1_3627	136123	14	140	GCA_014686985.1		32.09732824264578	51_84	1
GCA_014687725.1_4094	349928	24	71	GCA_014687725.1		13.294865598355589	64_16	4
GCA_014691105.1_4891	52976	52	13	GCA_014691105.1		1.040282187478303	96_0	13
GCA_014740375.1_3041	166739	8	225	GCA_014740375.1		1.2182986548538597	41_28	1
GCA_014750165.1_4319	45917	19	90	GCA_014750165.1		0.817715021	59_0	73
GCA_014816185.1_4095	346108	24	71	GCA_014816185.1		2.343200590013517	64_18	2
GCA_014816205.1_4096	28420	24	71	GCA_014816205.1			65_0	3
GCA_014913405.1_3931	87740	16	119	GCA_014913405.1		81.30639297	55_3	22
GCA_015370545.1_3932	87145	16	119	GCA_015370545.1		0.2972437399534265	55_3	22
GCA_015694865.1_3933	25324	16	119	GCA_015694865.1
GCA_016389475.1_3042	165853	8	225	GCA_016389475.1		2.7138771067132117	41_4	1
GCA_016390365.1_3043	165981	8	225	GCA_016390365.1		3.020464690621997	41_121	1
GCA_016658885.1_4807	68259	44	24	GCA_016658885.1			86_0	24
GCA_016693855.1_4844	45498	46	21	GCA_016693855.1			88_0	19
GCA_016969615.1_4548	38485	29	59	GCA_016969615.1			72_0	59
GCA_017003895.1_4520	169362	25	69	GCA_017003895.1		5.291793769426613	46_12	4
GCA_017062915.1_4331	40644	21	80	GCA_017062915.1		1.7682144304468537	63_0	80
GCA_017639185.1_4892	53474	52	13	GCA_017639185.1		4.435268639472985	96_0	13
GCA_017676125.1_4893	52493	52	13	GCA_017676125.1		0.2044343763440177	96_0	13
GCA_017676145.1_3628	137705	14	140	GCA_017676145.1		4.032742517298461	51_11	4
GCA_017686895.1_4521	170199	25	69	GCA_017686895.1		18.33583926795697	46_11	14
GCA_017760785.1_4320	46166	19	90	GCA_017760785.1			59_0	73
GCA_017822615.1_4530	150072	26	67	GCA_017822615.1		7.752610269224776	66_2	39
GCA_017864995.1_4097	358393	24	71	GCA_017864995.1		0.305086453	64_30	7
GCA_018015315.1_3629	136178	14	140	GCA_018015315.1		3.973163860811012	51_55	1
GCA_018027755.1_4098	354282	24	71	GCA_018027755.1			64_4	4
GCA_018093385.1_4808	68615	44	24	GCA_018093385.1		70.46175262	86_0	24
GCA_018167155.1_4332	43803	21	80	GCA_018167155.1			63_0	80
GCA_018167975.1_4333	42822	21	80	GCA_018167975.1			63_0	80
GCA_018175035.1_4099	159891	24	71	GCA_018175035.1			64_11	1
GCA_018175075.1_4100	353044	24	71	GCA_018175075.1			64_4	4
GCA_018175275.1_4531	112628	26	67	GCA_018175275.1			66_2	39
GCA_018175315.1_4769	60198	39	30	GCA_018175315.1			80_0	20
GCA_018296565.1_3935	89212	16	119	GCA_018296565.1		94.86931295846207	55_2	15
GCA_018509705.1_3630	125433	14	140	GCA_018509705.1			51_47	1
GCA_018580065.1_4845	46716	46	21	GCA_018580065.1			88_0	19
GCA_018627135.1_3631	134691	14	140	GCA_018627135.1		55.075095315554016	51_5	1
GCA_018627455.1_3632	136347	14	140	GCA_018627455.1		2.024902527094803	51_24	2
GCA_018865545.1_3633	135904	14	140	GCA_018865545.1			44_1	4
GCA_018995085.1_3936	87597	16	119	GCA_018995085.1		71.23716720705825	55_3	22
GCA_019234695.1_3937	87673	16	119	GCA_019234695.1		7.874706567259323	55_3	22
GCA_019312125.1_4334	43143	21	80	GCA_019312125.1		2.239398263413838	63_0	80
GCA_019326865.1_4101	347726	24	71	GCA_019326865.1		7.640799081763785	64_34	3
GCA_019338205.1_4761	165715	41	28	GCA_019338205.1		2.0298837318699343	84_0	24
GCA_019385495.1_4102	232138	24	71	GCA_019385495.1			64_22	1
GCA_019566135.1_3044	168860	8	225	GCA_019566135.1		8.016393064242223	41_20	2
GCA_019566835.1_3045	168582	8	225	GCA_019566835.1			41_20	2
GCA_019567375.1_3046	167522	8	225	GCA_019567375.1		0.4499013370537045	41_21	1
GCA_019844455.1_3938	70396	16	119	GCA_019844455.1		0.2747658070082902	55_3	22
GCA_019897865.1_4532	152759	26	67	GCA_019897865.1		6.080180255447028	66_2	39
GCA_019922785.1_3634	122383	14	140	GCA_019922785.1		0.4743067887768487	51_89	1
GCA_020241125.1_4708	238281	43	23	GCA_020241125.1		0.3785594454018629	85_0	24
GCA_020241865.1_4709	239671	43	23	GCA_020241865.1		0.7427757273089818	85_0	24
GCA_020279385.1_4133	51819	17	100	GCA_020279385.1		0.2822192681175401	62_1	36
GCA_020279385.1_4762	163962	41	28	GCA_020279385.1		0.2822192681175401	84_0	24
GCA_020301605.1_3635	135476	14	140	GCA_020301605.1		1.7343226461524244	51_82	1
GCA_020318295.1_4859	63569	51	13	GCA_020318295.1
GCA_020364185.1_4846	47086	46	21	GCA_020364185.1		11.202176375825754	88_0	19
GCA_020381345.1_3636	138487	14	140	GCA_020381345.1		19.335091276986184	51_2	2
GCA_020381425.1_3637	138487	14	140	GCA_020381425.1		5.028554409033955	51_2	2
GCA_020395325.1_4710	238282	43	23	GCA_020395325.1		1.628702988666166	85_0	24
GCA_020395785.1_4711	238283	43	23	GCA_020395785.1		0.7283422818219644	85_0	24
GCA_020619395.1_4860	241331	51	13	GCA_020619395.1		20.86928227	93_0	12
GCA_020773975.1_3638	133857	14	140	GCA_020773975.1		6.071623333984791	44_1	4
GCA_020819635.1_4533	90296	26	67	GCA_020819635.1		36.69187018965967	66_3	1
GCA_020820075.1_3047	166784	8	225	GCA_020820075.1		0.3187070912753426	41_174	2
GCA_020820075.1_4534	150508	26	67	GCA_020820075.1		0.3187070912753426	66_2	39
GCA_020857175.1_3048	142704	8	225	GCA_020857175.1			41_107	1
GCA_021031555.1_4954	41001	67	5	GCA_021031555.1			100_0	5
GCA_021081985.1_3639	135407	14	140	GCA_021081985.1			44_1	4
GCA_021132495.1_4335	44086	21	80	GCA_021132495.1			63_0	80
GCA_021146305.1_4336	43091	21	80	GCA_021146305.1			63_0	80
GCA_021146325.1_4321	45885	19	90	GCA_021146325.1			59_0	73
GCA_021146965.1_4847	46431	46	21	GCA_021146965.1			88_0	19
GCA_021147025.1_4848	13416	46	21	GCA_021147025.1
GCA_021149145.1_4322	34803	19	90	GCA_021149145.1
GCA_021421665.1_4698	32908	34	39	GCA_021421665.1			76_0	38
GCA_021454005.1_3939	72910	16	119	GCA_021454005.1			55_2	15
GCA_021469345.1_3049	167936	8	225	GCA_021469345.1		3.305266354640312	41_82	1
GCA_021525805.1_3940	87356	16	119	GCA_021525805.1		6.730234640081305	55_6	22
GCA_021529055.1_3640	44685	14	140	GCA_021529055.1
GCA_021530675.1_4103	351599	24	71	GCA_021530675.1		2.8550973329119915	64_16	4
GCA_021534775.1_4809	51489	44	24	GCA_021534775.1		12.185575824697686	86_0	24
GCA_021537435.1_3050	167209	8	225	GCA_021537435.1		7.8800014671305245	41_161	1
GCA_021683455.1_3051	167717	8	225	GCA_021683455.1		7.200924501343529	41_2	1
GCA_022143435.1_3941	88596	16	119	GCA_022143435.1		1.2362056712981528	55_2	15
GCA_022520065.1_3942	86763	16	119	GCA_022520065.1		5.4615704260557125	55_2	15
GCA_022664555.1_4839	43741	45	22	GCA_022664555.1
GCA_022897995.1_4763	166459	41	28	GCA_022897995.1		2.1772550622043623	84_0	24
GCA_022901335.1_3641	139204	14	140	GCA_022901335.1		5.614040577	51_23	1
GCA_022969815.1_4535	151297	26	67	GCA_022969815.1			66_1	3
GCA_022979955.1_3642	138237	14	140	GCA_022979955.1		9.057094456863696	51_76	1
GCA_023061495.1_3643	140050	14	140	GCA_023061495.1			51_11	4
GCA_023339915.1_3943	21304	16	119	GCA_023339915.1
GCA_023343535.1_3944	60546	16	119	GCA_023343535.1			55_7	3
GCA_023551395.1_3945	88040	16	119	GCA_023551395.1		3.025004532322617	55_2	15
GCA_023732985.1_3946	89163	16	119	GCA_023732985.1		15.677225292034338	55_3	22
GCA_023802575.1_3947	87783	16	119	GCA_023802575.1		9.043544579	55_2	15
GCA_023859445.1_4337	27839	21	80	GCA_023859445.1		13.149699365362732	63_0	80
GCA_024336365.1_4522	168473	25	69	GCA_024336365.1		5.041001950561412	46_11	14
GCA_024449565.1_4810	67963	44	24	GCA_024449565.1			86_0	24
GCA_024546615.1_5040	47767	94	2	GCA_024546615.1			104_0	2
GCA_024571205.1_4523	168228	25	69	GCA_024571205.1		1.0217301020063343	46_11	14
GCA_024572335.1_3052	167626	8	225	GCA_024572335.1		8.474853241079378	41_176	1
GCA_024613925.1_4713	238567	43	23	GCA_024613925.1		1.123246967	85_0	24
GCA_024614105.1_4894	52935	52	13	GCA_024614105.1		0.1417774165113839	96_0	13
GCA_024614665.1_4861	236860	51	13	GCA_024614665.1		3.689712228727026	93_0	12
GCA_024672275.1_4536	151260	26	67	GCA_024672275.1		0.2014658844884692	66_2	39
GCA_024672315.1_4714	236002	43	23	GCA_024672315.1		0.4174688261019335	85_0	24
GCA_024673055.1_4537	151413	26	67	GCA_024673055.1		1.6592658101590945	66_2	39
GCA_024674815.1_4104	417243	24	71	GCA_024674815.1			64_2	2
GCA_024674895.1_4105	345093	24	71	GCA_024674895.1		0.3340424064622406	64_2	2
GCA_024675995.1_4538	151261	26	67	GCA_024675995.1		0.5501219086980008	66_2	39
GCA_024682255.1_4716	240846	43	23	GCA_024682255.1		2.267781233580188	85_0	24
GCA_024683375.1_4862	236903	51	13	GCA_024683375.1		1.1707549878754118	93_0	12
GCA_024683775.1_4106	360572	24	71	GCA_024683775.1		2.8001841184431253	64_30	7
GCA_024686575.1_4863	237592	51	13	GCA_024686575.1		4.116556402258709	93_0	12
GCA_024790105.1_3053	171081	8	225	GCA_024790105.1		1.2634512924105348	41_88	1
GCA_024854585.1_4323	45809	19	90	GCA_024854585.1		2.4864641556036413	59_0	73
GCA_024875585.1_4107	348506	24	71	GCA_024875585.1		1.431898127384237	64_34	3
GCA_024911895.1_3948	87165	16	119	GCA_024911895.1		13.515805315193308	55_1	8
GCA_024923065.1_3054	166555	8	225	GCA_024923065.1			41_115	1
GCA_024975835.1_4840	112928	45	22	GCA_024975835.1		0.3646198748058705	87_0	21
GCA_025043315.1_4324	46202	19	90	GCA_025043315.1			59_0	73
GCA_025270055.1_3644	137991	14	140	GCA_025270055.1		0.9538927664525166	51_62	1
GCA_025271275.1_4108	318829	24	71	GCA_025271275.1			64_21	1
GCA_025276375.1_3645	110260	14	140	GCA_025276375.1			51_7	1
GCA_025284135.1_3646	125970	14	140	GCA_025284135.1			51_8	1
GCA_025289735.1_4764	78064	41	28	GCA_025289735.1		0.7863347109249205	84_1	1
GCA_025325205.1_4770	52259	39	30	GCA_025325205.1		3.406923356884108	79_0	10
GCA_025336685.1_4717	240999	43	23	GCA_025336685.1			85_0	24
GCA_025336725.1_3647	122420	14	140	GCA_025336725.1			51_22	1
GCA_025409105.1_3648	135512	14	140	GCA_025409105.1			51_24	2
GCA_025471175.1_4338	44724	21	80	GCA_025471175.1		3.640526864022767	63_0	80
GCA_025497365.1_4955	57325	67	5	GCA_025497365.1		0.3606699035352648	100_0	5
GCA_025544715.1_4109	329375	24	71	GCA_025544715.1			64_24	1
GCA_025611195.1_4718	238022	43	23	GCA_025611195.1			85_0	24
GCA_025677605.1_4110	351638	24	71	GCA_025677605.1			64_0	5
GCA_025699765.1_4134	47489	17	100	GCA_025699765.1		10.365064734782322	60_0	22
GCA_025700225.1_4339	44937	21	80	GCA_025700225.1		8.042358280792241	63_0	80
GCA_025726505.1_4340	42918	21	80	GCA_025726505.1		14.22995085575766	63_0	80
GCA_025812035.1_4719	238607	43	23	GCA_025812035.1		0.5393302526568988	85_0	24
GCA_025823825.1_4720	238021	43	23	GCA_025823825.1		3.453021924343229	85_0	24
GCA_025829515.1_4865	223876	51	13	GCA_025829515.1			93_0	12
GCA_025830695.1_4111	343804	24	71	GCA_025830695.1			64_12	4
GCA_025832235.1_3649	137669	14	140	GCA_025832235.1			51_52	1
GCA_025881525.1_4849	24537	46	21	GCA_025881525.1			88_0	19
GCA_026066175.1_4721	248657	43	23	GCA_026066175.1			85_0	24
GCA_026110335.1_3055	73804	8	225	GCA_026110335.1
GCA_026165385.1_4524	140639	25	69	GCA_026165385.1			46_13	1
GCA_026180655.1_4341	43041	21	80	GCA_026180655.1		56.22634797754309	63_0	80
GCA_026180795.1_4539	151286	26	67	GCA_026180795.1		1.444455224211883	66_2	39
GCA_026188615.1_4525	171642	25	69	GCA_026188615.1		1.3899790632606035	46_12	4
GCA_026189945.1_3650	136898	14	140	GCA_026189945.1		9.009582017864217	51_39	4
GCA_026193195.1_3651	42255	14	140	GCA_026193195.1		0.3024833703184068
GCA_026204675.1_3652	136866	14	140	GCA_026204675.1		32.248580870623734	51_39	4
GCA_026204955.1_4545	44324	28	63	GCA_026204955.1		81.64291573690403	69_0	63
GCA_026206795.1_3653	131038	14	140	GCA_026206795.1			51_39	4
GCA_026207755.1_3654	136866	14	140	GCA_026207755.1		24.01497031467885	51_39	4
GCA_026209155.1_3056	167900	8	225	GCA_026209155.1		4.329463365	41_125	1
GCA_026328835.1_4850	46457	46	21	GCA_026328835.1			88_0	19
GCA_026329315.1_4342	43897	21	80	GCA_026329315.1			63_0	80
GCA_026645885.1_3655	127668	14	140	GCA_026645885.1		27.09790462745838	51_53	1
GCA_026683435.1_4866	239441	51	13	GCA_026683435.1			93_0	12
GCA_026686805.1_3949	74960	16	119	GCA_026686805.1			55_3	22
GCA_026712295.1_4694	41342	33	41	GCA_026712295.1			75_0	41
GCA_026712335.1_4695	41974	33	41	GCA_026712335.1			75_0	41
GCA_026712415.1_4696	40620	33	41	GCA_026712415.1			75_0	41
GCA_026712435.1_4697	24395	33	41	GCA_026712435.1			75_0	41
GCA_026776125.1_4343	44578	21	80	GCA_026776125.1		11.801600083167166	63_0	80
GCA_027217645.1_4344	41360	21	80	GCA_027217645.1		2.250616638641544	63_0	80
GCA_027218345.1_3950	85701	16	119	GCA_027218345.1		1.141909428065793	55_6	22
GCA_027242925.1_4345	21454	21	80	GCA_027242925.1		1.7143150003673522	63_0	80
GCA_027262695.1_4722	248032	43	23	GCA_027262695.1		2.5856424221877665	85_0	24
GCA_027262755.1_4723	248053	43	23	GCA_027262755.1		1.0444961995305613	85_0	24
GCA_027262955.1_4724	248055	43	23	GCA_027262955.1		2.1355593358747136	85_0	24
GCA_027263115.1_3656	137280	14	140	GCA_027263115.1		1.8242414273091327	51_29	2
GCA_027263155.1_3657	137281	14	140	GCA_027263155.1		0.5371064424103434	51_29	2
GCA_027337125.1_3057	170267	8	225	GCA_027337125.1		0.5569786744161783	41_159	1
GCA_027468165.1_3951	87625	16	119	GCA_027468165.1			55_11	4
GCA_027568095.1_4956	58547	67	5	GCA_027568095.1		8.565865753553947	100_0	5
GCA_028030915.1_4867	241109	51	13	GCA_028030915.1			93_0	12
GCA_028130375.1_3658	136494	14	140	GCA_028130375.1		2.787744412984484	51_30	1
GCA_028473545.1_4546	45074	28	63	GCA_028473545.1			69_0	63
GCA_028522875.1_3659	125955	14	140	GCA_028522875.1		0.000127733	51_44	7
GCA_028523645.2_3660	125966	14	140	GCA_028523645.2		21.71781501214664	51_44	7
GCA_028524385.1_3661	137704	14	140	GCA_028524385.1			51_44	7
GCA_028524985.1_3662	137727	14	140	GCA_028524985.1			51_44	7
GCA_028528925.2_3663	110892	14	140	GCA_028528925.2			51_44	7
GCA_028603405.2_3664	137704	14	140	GCA_028603405.2			51_44	7
GCA_028607445.1_3665	136174	14	140	GCA_028607445.1		1.9796605826459333	51_71	1
GCA_028879995.1_4895	52495	52	13	GCA_028879995.1		2.235292584667295	96_0	13
GCA_028909515.1_4811	68631	44	24	GCA_028909515.1			86_0	24
GCA_029038705.1_4346	44263	21	80	GCA_029038705.1		2.370112788	63_0	80
GCA_029093145.1_4347	44066	21	80	GCA_029093145.1		9.675473192	63_0	80
GCA_029093185.1_4348	43655	21	80	GCA_029093185.1		2.326900665406066	63_0	80
GCA_029220445.1_3666	137098	14	140	GCA_029220445.1			51_3	1
GCA_029337695.3_4851	46785	46	21	GCA_029337695.3		2.4056993724093134	88_0	19
GCA_029351405.1_4841	151738	45	22	GCA_029351405.1			87_0	21
GCA_029366385.1_4540	150229	26	67	GCA_029366385.1		3.8072832481915984	66_2	39
GCA_029505655.1_3058	165167	8	225	GCA_029505655.1		3.245249408371476	41_116	1
GCA_029580395.1_4112	348244	24	71	GCA_029580395.1		8.326189132	64_10	3
GCA_029742005.1_4113	346894	24	71	GCA_029742005.1		20.25205181769294	64_3	2
GCA_029889005.1_4349	44477	21	80	GCA_029889005.1			63_0	80
GCA_029912145.1_4350	44747	21	80	GCA_029912145.1			63_0	80
GCA_029931355.1_3667	134344	14	140	GCA_029931355.1			51_36	1
GCA_029942545.1_4114	345041	24	71	GCA_029942545.1			64_8	1
GCA_029944565.1_4115	349686	24	71	GCA_029944565.1			64_16	4
GCA_029945125.1_4116	350082	24	71	GCA_029945125.1			64_12	4
GCA_029945195.1_4117	352567	24	71	GCA_029945195.1			64_7	4
GCA_029955215.1_4351	42897	21	80	GCA_029955215.1			63_0	80
GCA_030393635.1_4352	44340	21	80	GCA_030393635.1		0.6947065638991989	63_0	80
GCA_030395855.1_4325	44883	19	90	GCA_030395855.1		2.1706331090518867	59_0	73
GCA_030819375.1_4699	38456	34	39	GCA_030819375.1			76_0	38
GCA_030820665.1_4852	17779	46	21	GCA_030820665.1
GCA_030821775.1_4700	44039	34	39	GCA_030821775.1			76_0	38
GCA_030873995.1_4701	45609	34	39	GCA_030873995.1			76_0	38
GCA_030877765.1_4853	46671	46	21	GCA_030877765.1			88_0	19
GCA_030980935.1_3059	166089	8	225	GCA_030980935.1		26.181789393641917	41_27	1
GCA_031441445.1_4353	24085	21	80	GCA_031441445.1			63_0	80
GCA_031490075.1_4354	44632	21	80	GCA_031490075.1		0.973031237	63_0	80
GCA_031490115.1_4355	43346	21	80	GCA_031490115.1		2.2078077954244013	63_0	80
GCA_031520405.1_4842	158163	45	22	GCA_031520405.1		3.318539373689039	87_0	21
GCA_031654825.1_3060	148829	8	225	GCA_031654825.1			41_25	1
GCA_031701365.1_4118	347166	24	71	GCA_031701365.1			64_6	3
GCA_031856995.1_4356	43888	21	80	GCA_031856995.1		10.620156506372052	63_0	80
GCA_032185465.1_4549	40535	29	59	GCA_032185465.1		0.4472016032734482	72_0	59
GCA_032279465.1_4357	44179	21	80	GCA_032279465.1			63_0	80
GCA_032285085.1_3668	136408	14	140	GCA_032285085.1		18.095096955540104	51_83	1
GCA_032298335.1_4702	43865	34	39	GCA_032298335.1		7.090691545621771	76_0	38
GCA_032325415.1_4119	162519	24	71	GCA_032325415.1			64_28	1
GCA_032341215.1_3669	138129	14	140	GCA_032341215.1		15.535065127078305	51_6	1
GCA_032372955.1_4725	237721	43	23	GCA_032372955.1			85_0	24
GCA_032430995.1_3952	87686	16	119	GCA_032430995.1		2.801441926034008	55_3	22
GCA_032440865.1_4526	169025	25	69	GCA_032440865.1			46_11	14
GCA_032640165.1_3670	140247	14	140	GCA_032640165.1		0.3943967209960969	51_86	1
GCA_032640765.1_3671	138368	14	140	GCA_032640765.1		2.5372030335822164	51_37	3
GCA_032691205.1_4541	153336	26	67	GCA_032691205.1		3.1054115328705185	66_2	39
GCA_032767055.1_3061	167468	8	225	GCA_032767055.1		0.3580258141685259	41_30	1
GCA_032818295.1_3062	166872	8	225	GCA_032818295.1		6.969538857659509	41_117	1
GCA_032828115.1_4120	348244	24	71	GCA_032828115.1		0.5431714333481739	64_10	3
GCA_032986305.1_3672	137540	14	140	GCA_032986305.1		1.963539023795166	51_9	1
GCA_033178465.1_4726	213465	43	23	GCA_033178465.1			85_0	24
GCA_033193195.1_4326	45624	19	90	GCA_033193195.1			59_0	73
GCA_033239445.1_3953	89262	16	119	GCA_033239445.1		74.98945245	55_0	11
GCA_033286805.1_4727	235087	43	23	GCA_033286805.1		1.4169670786334905	85_0	24
GCA_033543955.1_3063	167543	8	225	GCA_033543955.1		3.251679995855604	41_119	1
GCA_033544075.1_3673	136554	14	140	GCA_033544075.1		9.143327986	51_40	2
GCA_033545755.1_4543	107979	27	65	GCA_033545755.1		8.024323697	70_2	39
GCA_033580375.1_4527	169481	25	69	GCA_033580375.1		2.737359725772052	46_11	14
GCA_033648345.1_4121	357610	24	71	GCA_033648345.1		1.1524913427712191	64_30	7
GCA_033664045.1_3674	137224	14	140	GCA_033664045.1		5.941359074854323	51_10	1
GCA_033696785.1_4550	39327	29	59	GCA_033696785.1		0.8381205090815427	72_0	59
GCA_033697325.1_4854	46335	46	21	GCA_033697325.1		1.0625218758337198	88_0	19
GCA_033759635.1_4528	165892	25	69	GCA_033759635.1			46_11	14
GCA_033877295.1_3064	167072	8	225	GCA_033877295.1		0.3634255831741346	41_7	1
GCA_033901515.1_4984	43029	68	5	GCA_033901515.1			94_0	5
GCA_034027115.1_4703	44537	34	39	GCA_034027115.1		3.755648740713382	76_0	38
GCA_034689965.1_3675	134824	14	140	GCA_034689965.1		10.870035522230168	51_44	7
GCA_036252695.1_4122	357661	24	71	GCA_036252695.1			64_23	1
GCA_036253035.1_4123	351831	24	71	GCA_036253035.1			64_7	4
GCA_036253055.1_4124	350250	24	71	GCA_036253055.1			64_7	4
GCA_036253495.1_4125	352052	24	71	GCA_036253495.1			64_0	5
GCA_036253855.1_4126	350334	24	71	GCA_036253855.1			64_7	4
GCA_036254115.1_4127	347293	24	71	GCA_036254115.1			64_9	1
GCA_036254275.1_4128	350234	24	71	GCA_036254275.1			64_17	1
GCA_036348995.1_4855	49610	46	21	GCA_036348995.1			88_0	19
GCA_036436775.1_3676	135602	14	140	GCA_036436775.1		47.24517925127014	51_19	1
GCA_036439915.1_3065	165642	8	225	GCA_036439915.1		0.9984666808233464	41_162	1
GCA_036604865.1_4856	47773	46	21	GCA_036604865.1			88_0	19
GCA_036609835.1_4358	44717	21	80	GCA_036609835.1			63_0	80
GCA_036611895.1_4766	72516	38	31	GCA_036611895.1			83_0	30
GCA_036930585.1_3066	166205	8	225	GCA_036930585.1		3.6739544752097486	41_110	1
GCA_037431425.1_4129	288506	24	71	GCA_037431425.1			64_27	1
GCA_037574385.1_4529	168592	25	69	GCA_037574385.1		0.4324767967842862	46_11	14
GCA_038314665.1_3677	136480	14	140	GCA_038314665.1		0.5174437963784096	51_18	2
GCA_038450185.1_4765	163765	41	28	GCA_038450185.1		0.3393053802173396	84_0	24
GCA_038452165.1_3954	55312	16	119	GCA_038452165.1		0.1565083454132136	55_4	1
GCA_902499925.1_4130	355566	24	71	GCA_902499925.1			64_30	7
GCA_902500005.1_3678	132636	14	140	GCA_902500005.1			51_32	1
GCA_902500045.1_3679	135604	14	140	GCA_902500045.1			51_65	1
GCA_902500055.1_4131	353697	24	71	GCA_902500055.1			64_4	4
GCA_902500125.1_4132	348047	24	71	GCA_902500125.1			64_4	4
GCA_902500205.1_4868	240589	51	13	GCA_902500205.1			93_0	12
