## Supplementary table S2 for "Persistent virulent phages exist in bacterial isolates"

leiden_cluster	persistent_frac		n_persistent	len_mean	len_median	len_std	community_size	Genera	Sub_families	Families	persistent_relative_coverage_median	persistent_relative_coverage_mean
8	0.17777777777777778		40	165063.12444444443	167231	15125.604397386252	225	['Mosigvirus', 'Unclassified', 'Tequatrovirus']	['Unclassified', 'Tevenvirinae']	['Unclassified', 'Straboviridae']	3.251679995855604	7.284269965826772
14	0.4857142857142857		68	133760.23571428572	136879.5	15900.36676270844	140	['Vequintavirus', 'Avunavirus', 'Unclassified', 'Seunavirus']	['Unclassified', 'Vequintavirinae']	['Unclassified']	4.002953189054736	10.003106824579831
16	0.31092436974789917		37	83238.43697478992	87360	13968.037222220348	119	['Suspvirus', 'Unclassified', 'Mooglevirus', 'Felixounavirus']	['Unclassified', 'Ounavirinae']	['Unclassified']	8.028835723009387	25.07838095626192
17	0.02		2	50417.13	50634.5	1153.7275088804433	100	['Tunavirus', 'Tlsvirus', 'Warwickvirus', 'Badaguanvirus', 'Vilniusvirus', 'Nouzillyvirus', 'Changchunvirus', 'Unclassified', 'Henuseptimavirus', 'Hanrivervirus', 'Sertoctavirus']	['Tunavirinae', 'Tempevirinae', 'Unclassified']	['Unclassified', 'Drexlerviridae']	5.323642001449931	5.323642001449931
19	0.1		9	44702.61111111111	44219	3906.894496	90	['Christensenvirus', 'Rtpvirus', 'Lindendrivevirus', 'Veterinaerplatzvirus', 'Unclassified', 'Loudonvirus', 'Guelphvirus', 'Rogunavirus']	['Rogunavirinae', 'Unclassified', 'Braunvirinae']	['Unclassified', 'Drexlerviridae']	2.1706331090518867	1.824937428561178
21	0.4		32	42544.8875	43845.5	4276.779250713725	80	['Unclassified', 'Kagunavirus', 'Jerseyvirus']	['Guernseyvirinae', 'Unclassified']	['Unclassified']	3.0053198262525838	11.896275098804393
24	0.7605633802816901		54	329490.25352112675	349686	74732.35396050134	71	['Asteriusvirus', 'Unclassified']	['Unclassified']	['Unclassified']	2.8276407256775586	6.252995642379426
25	0.2028985507246377		14	165920.6811594203	168968	16638.10867936189	69	['Mosigvirus', 'Unclassified', 'Carettavirus', 'Tequatrovirus']	['Unclassified', 'Tevenvirinae']	['Unclassified', 'Straboviridae']	2.0636693945163276	5.049044546896482
26	0.1791044776119403		12	148304.8208955224	150072	8924.876104607112	67	['Justusliebigvirus', 'Unclassified', 'Phapecoctavirus']	['Unclassified', 'Stephanstirmvirinae']	['Unclassified']	2.3823386715148063	6.161137141422638
27	0.030769231		2	111284.67692307693	110821	5659.669212693916	65	['Epseptimavirus', 'Unclassified', 'Tequintavirus']	['Unclassified', 'Markadamsvirinae']	['Unclassified', 'Demerecviridae']	20.230907183133557	20.230907183133557
28	0.047619047619047616		3	44601.4127	44776	1235.580203724611	63	['Dhillonvirus', 'Unclassified']	['Unclassified']	['Unclassified']	58.43367009	58.43367009
29	0.06779661		4	39721.23728813559	39704	539.4035767267607	59	['Unclassified', 'Kayfunavirus']	['Studiervirinae', 'Unclassified']	['Unclassified', 'Autographiviridae']	0.4472016032734482	0.5415468265453884
33	0.097560976		4	39253.46341463415	39592	2643.733166353603	41	['Teseptimavirus', 'Przondovirus', 'Berlinvirus', 'Unclassified', 'Foetvirus', 'Teetrevirus']	['Studiervirinae', 'Unclassified']	['Unclassified', 'Autographiviridae']
34	0.15384615384615385		6	43990.794871794875	44526	2385.648187098129	39	['Vectrevirus', 'Zindervirus', 'Gajwadongvirus']	['Molineuxvirinae', 'Unclassified']	['Autographiviridae']	5.423170143167576	5.423170143167576
35	0		0	76636.41025641025	77187	2309.5824949424673	39	['Kuravirus', 'Unclassified', 'Nieuwekanaalvirus', 'Suseptimavirus']	['Unclassified', 'Gordonclarkvirinae']	['Unclassified']
36	0		0	169679.67567567568	170656	6490.205197295616	37	['Gelderlandvirus', 'Kagamiyamavirus', 'Dhakavirus', 'Unclassified', 'Gaprivervirus']	['Unclassified', 'Tevenvirinae']	['Unclassified', 'Straboviridae']
38	0.032258065		1	70532.93548387097	71248	4294.6797	31	['Gamaleyavirus', 'Enquatrovirus', 'Pollockvirus']	['Humphriesvirinae', 'Enquatrovirinae']	['Schitoviridae']
39	0.13333333333333333		4	59446.1	59840	2155.2727541607333	30	['Unclassified', 'Seuratvirus', 'Nonagvirus']	['Unclassified', 'Queuovirinae']	['Unclassified']	0.8196415984043414	1.4983694654581001
41	0.21428571428571427		6	162547.2142857143	164524	17430.81045555731	28	['Krischvirus', 'Unclassified', 'Pseudotevenvirus']	['Unclassified']	['Unclassified', 'Straboviridae']	0.7863347109249205	1.1229996306668193
43	0.9565217391304348		22	232095.4347826087	238282	26364.25713455468	23	['Goslarvirus']	['Unclassified']	['Unclassified']	1.123246967	2.0597127443346603
44	0.5		12	67090.375	68365.5	4661.414748974446	24	['Wifcevirus']	['Unclassified']	['Unclassified']	8.599185452300187	20.79653365361712
45	0.18181818181818182		4	149221.86363636365	156693.5	25417.13152	22	['Kuttervirus', 'Unclassified', 'Agtrevirus', 'Taipeivirus']	['Cvivirinae', 'Unclassified', 'Aglimvirinae']	['Ackermannviridae', 'Unclassified']	1.841579624247455	1.841579624247455
46	0.6666666666666666		14	42883.857142857145	46671	10356.265380366198	21	['Swiduovirus', 'Buchananvirus', 'Unclassified', 'Deseoctovirus']	['Unclassified']	['Unclassified']	2.0974894422389667	4.114919284034352
47	0		0	52898.09523809524	52615	1175.9812458012211	21	['Carltongylesvirus', 'Unclassified', 'Sabourvirus']	['Unclassified', 'Cleopatravirinae']	['Unclassified', 'Chaseviridae']
51	0.8461538461538461		11	225147.76923076922	240200	48791.95263420982	13	['Seoulvirus']	['Unclassified']	['Unclassified']	3.9031343154928675	6.193815332735217
52	0.46153846153846156		6	53161.153846153844	52935	1198.5089240492298	13	['Unclassified', 'Rosemountvirus']	['Unclassified']	['Unclassified']	0.7578603756758288	1.4220822947245566
59	0		0	41974.22222222222	42197	620.0842236700147	9	['Bonnellvirus']	['Unclassified']	['Autographiviridae']
64	0		0	41415.166666666664	41977	1591.246356371843	6	['Hungariovirus', 'Skarprettervirus', 'Murrayvirus', 'Sortsnevirus']	['Unclassified']	['Unclassified']
67	0.6		3	54488	57756	7552.240926	5	['Unclassified', 'Nonanavirus']	['Unclassified']	['Unclassified']	4.4632678285446055	4.4632678285446055
68	0.2		1	43053.2	43029	372.58650002381984	5	['Unclassified', 'Drulisvirus']	['Slopekvirinae']	['Autographiviridae']
69	0.25		1	41933.75	42008.5	549.7765455164489	4	['Jilinvirus']	['Unclassified']	['Unclassified']	2.221068263076986	2.221068263076986
78	0		0	61270	61600	571.5767664977295	3	['Xuquatrovirus']	['Unclassified']	['Unclassified']
94	0.5		1	47894	47894	179.60512242138307	2	['Jedunavirus']	['Unclassified']	['Unclassified']
96	0		0	113916.5	113916.5	3597.052195895967	2	['Unclassified']	['Unclassified']	['Unclassified']
98	0		0	42831.5	42831.5	37.476659402887016	2	['Unclassified']	['Unclassified']	['Unclassified']
99	0		0	58780	58780	345.0681092190352	2	['Lavrentievavirus', 'Chivirus']	['Unclassified']	['Casjensviridae']
100	0		0	42647	42647	55.154328932550705	2	['Ermolevavirus']	['Unclassified']	['Autographiviridae']
