## Supplementary table S3 for "Persistent virulent phages exist in bacterial isolates"

cluster	binned_phage_ID	assembly	binned_len	organism	genus	persistent
asterius	aste.0824.00001	GCA_000898015.1	358663	Cronobacter phage vB_CsaM_GAP32	Cronobacter	0
asterius	aste.0824.00006	GCA_002609265.1	378379	Pectobacterium phage vB_PcaM_CBB	Pectobacterium	0
asterius	aste.0824.00052	GCA_025787885.1	367901	Xanthomonas phage XbC2	Xanthomonas	0
asterius	aste.0824.00018	GCA_007009445.1	371314	Salmonella enterica subsp. enterica serovar Braenderup	Salmonella	1
asterius	aste.0824.00009	GCA_002990515.1	352596	Yersinia phage fHe-Yen9-03	Yersinia	0
asterius	aste.0824.00008	GCA_002990485.1	354378	Yersinia phage fHe-Yen9-04	Yersinia	0
asterius	aste.0824.00043	GCA_020476755.1	358049	Erwinia phage pEa_SNUABM_49	Erwinia	0
asterius	aste.0824.00034	GCA_014892725.1	355376	Erwinia phage pEa_SNUABM_47	Erwinia	0
asterius	aste.0824.00033	GCA_014892715.1	358115	Erwinia phage pEa_SNUABM_12	Erwinia	0
asterius	aste.0824.00007	GCA_002619745.1	357154	Serratia phage BF	Serratia	0
asterius	aste.0824.00042	GCA_020476695.1	356749	Erwinia phage pEa_SNUABM_44	Erwinia	0
asterius	aste.0824.00041	GCA_020476665.1	355277	Erwinia phage pEa_SNUABM_19	Erwinia	0
asterius	aste.0824.00035	GCA_014892735.1	356948	Erwinia phage pEa_SNUABM_50	Erwinia	0
asterius	aste.0824.00063	GCA_031834255.1	348967	Xanthomonas phage XaC1	Xanthomonas	0
asterius	aste.0824.00060	GCA_029982565.1	349185	Escherichia phage EJP2	Escherichia	0
asterius	aste.0824.00073	GCA_034857555.1	360105	Klebsiella phage fENko-Kae01	Klebsiella	0
asterius	aste.0824.00025	GCA_011067555.1	348657	Salmonella phage SE_PL	Salmonella	0
asterius	aste.0824.00016	GCA_006083215.1	348718	Salmonella phage 7t3	Salmonella	0
asterius	aste.0824.00074	GCA_035921345.1	343049	Salmonella enterica	Salmonella	1
asterius	aste.0824.00021	GCA_008582025.1	350071	Salmonella enterica subsp. enterica serovar Infantis	Salmonella	1
asterius	aste.0824.00011	GCA_004015485.1	350103	Salmonella phage Munch	Salmonella	0
asterius	aste.0824.00064	GCA_032434105.1	349993	Salmonella enterica	Salmonella	1
asterius	aste.0824.00039	GCA_019551135.1	352720	Salmonella enterica	Salmonella	1
asterius	aste.0824.00046	GCA_024155945.1	350137	Salmonella enterica subsp. enterica serovar Mbandaka	Salmonella	1
asterius	aste.0824.00015	GCA_006043475.1	349812	Salmonella enterica	Salmonella	1
asterius	aste.0824.00085	GCA_040969385.1	350819	Salmonella enterica	Salmonella	1
asterius	aste.0824.00084	GCA_040944845.1	346433	Salmonella enterica	Salmonella	1
asterius	aste.0824.00082	GCA_036542295.1	337158	Salmonella phage PHA46	Salmonella	0
asterius	aste.0824.00002	GCA_000903335.1	345809	Klebsiella phage vB_KleM_RaK2	Klebsiella	0
asterius	aste.0824.00094	GCA_001041755.1	346602	Klebsiella phage K64-1	Klebsiella	0
asterius	aste.0824.00083	GCA_038370865.1	350174	Klebsiella phage RCIP0023	Klebsiella	0
asterius	aste.0824.00032	GCA_014857015.1	346937	Klebsiella phage Muenster	Klebsiella	0
asterius	aste.0824.00101	GCA_030710685.1	353382	Klebsiella phage phiKp_21	Klebsiella	0
asterius	aste.0824.00053	GCA_025860365.1	357701	Klebsiella phage KP13-7	Klebsiella	0
asterius	aste.0824.00027	GCA_012813795.1	357761	Escherichia coli	Escherichia	1
asterius	aste.0824.00026	GCA_011911785.1	358987	Escherichia coli	Escherichia	1
asterius	aste.0824.00051	GCA_025677605.1	351638	Escherichia coli	Escherichia	1
asterius	aste.0824.00078	GCA_036253495.1	352052	Escherichia coli O157	Escherichia	1
asterius	aste.0824.00045	GCA_023897785.1	355528	Escherichia phage A4	Escherichia	0
asterius	aste.0824.00067	GCA_033311395.1	355583	Escherichia phage vB_EcoM_JNE01	Escherichia	0
asterius	aste.0824.00040	GCA_020474835.1	383493	Escherichia phage BF17	Escherichia	0
asterius	aste.0824.00068	GCA_033648345.1	357610	Escherichia coli	Escherichia	1
asterius	aste.0824.00089	GCA_902499925.1	355566	Escherichia coli	Escherichia	1
asterius	aste.0824.00028	GCA_014435945.1	358057	Escherichia coli	Escherichia	1
asterius	aste.0824.00059	GCA_029948335.1	378573	Escherichia phage vB_Ec-M-J	Escherichia	0
asterius	aste.0824.00012	GCA_004146585.1	354537	Escherichia phage Ecwhy_1	Escherichia	0
asterius	aste.0824.00049	GCA_024683775.1	360572	Escherichia coli	Escherichia	1
asterius	aste.0824.00036	GCA_017864995.1	358393	Escherichia coli	Escherichia	1
asterius	aste.0824.00054	GCA_026804865.1	348217	Escherichia phage ph0011	Escherichia	0
asterius	aste.0824.00047	GCA_024426075.1	358076	Escherichia phage UE-S1	Escherichia	0
asterius	aste.0824.00050	GCA_024875585.1	348506	Escherichia coli	Escherichia	1
asterius	aste.0824.00038	GCA_019326865.1	347726	Escherichia coli	Escherichia	1
asterius	aste.0824.00031	GCA_014816185.1	346108	Escherichia coli	Escherichia	1
asterius	aste.0824.00056	GCA_029742005.1	346894	Escherichia coli	Escherichia	1
asterius	aste.0824.00014	GCA_005400705.1	345910	Escherichia coli	Escherichia	1
asterius	aste.0824.00098	GCA_018175075.1	353044	Escherichia coli	Escherichia	1
asterius	aste.0824.00106	GCA_019385495.1	320375	Escherichia coli	Escherichia	1
asterius	aste.0824.00037	GCA_018027755.1	354282	Escherichia coli	Escherichia	1
asterius	aste.0824.00091	GCA_902500125.1	348047	Escherichia coli	Escherichia	1
asterius	aste.0824.00090	GCA_902500055.1	353697	Escherichia coli	Escherichia	1
asterius	aste.0824.00024	GCA_010671865.1	344575	Escherichia coli	Escherichia	1
asterius	aste.0824.00087	GCA_041008395.1	350470	Escherichia coli	Escherichia	1
asterius	aste.0824.00086	GCA_041008335.1	351234	Escherichia coli	Escherichia	1
asterius	aste.0824.00005	GCA_002134775.1	343140	Escherichia coli	Escherichia	1
asterius	aste.0824.00099	GCA_024674815.1	432124	Escherichia coli	Escherichia	1
asterius	aste.0824.00048	GCA_024674895.1	345093	Escherichia coli	Escherichia	1
asterius	aste.0824.00100	GCA_014437165.1	344508	Escherichia coli	Escherichia	1
asterius	aste.0824.00020	GCA_008273105.1	351216	Escherichia coli	Escherichia	1
asterius	aste.0824.00088	GCA_900094095.1	348043	Escherichia phage vB_Eco_slurp01	Escherichia	0
asterius	aste.0824.00077	GCA_036253055.1	350250	Escherichia coli O157	Escherichia	1
asterius	aste.0824.00061	GCA_030439415.1	366301	Escherichia phage vB_EcoM_CRJP21	Escherichia	0
asterius	aste.0824.00066	GCA_032828115.1	348244	Escherichia coli	Escherichia	1
asterius	aste.0824.00055	GCA_029580395.1	348244	Escherichia coli	Escherichia	1
asterius	aste.0824.00096	GCA_025830695.1	343804	Escherichia coli	Escherichia	1
asterius	aste.0824.00004	GCA_001041035.1	348113	Escherichia phage PBECO4	Escherichia	0
asterius	aste.0824.00069	GCA_033968095.1	326338	Salmonella phage SD-15_S21	Salmonella	0
asterius	aste.0824.00071	GCA_033968115.1	321761	Salmonella phage SD-2_S15	Salmonella	0
asterius	aste.0824.00072	GCA_033968125.1	319470	Salmonella phage SD-6_S16	Salmonella	0
asterius	aste.0824.00070	GCA_033968105.1	310643	Salmonella phage SD-1_S14	Salmonella	0
asterius	aste.0824.00019	GCA_008033345.1	347152	Escherichia phage SP27	Escherichia	0
asterius	aste.0824.00102	GCA_025271275.1	336779	Escherichia coli	Escherichia	1
asterius	aste.0824.00017	GCA_006529615.1	352598	Escherichia phage vB_EcoM_phAPEC6	Escherichia	0
asterius	aste.0824.00092	GCA_012474735.1	349033	Escherichia coli	Escherichia	1
asterius	aste.0824.00058	GCA_029945125.1	350082	Escherichia coli	Escherichia	1
asterius	aste.0824.00105	GCA_032325415.1	308467	Escherichia coli	Escherichia	1
asterius	aste.0824.00010	GCA_003341455.1	353081	Escherichia phage UB	Escherichia	0
asterius	aste.0824.00104	GCA_012690745.1	328046	Escherichia coli	Escherichia	1
asterius	aste.0824.00079	GCA_036253855.1	350334	Escherichia coli O157	Escherichia	1
asterius	aste.0824.00095	GCA_014685065.1	340229	Escherichia coli	Escherichia	1
asterius	aste.0824.00023	GCA_009729785.1	344801	Escherichia coli	Escherichia	1
asterius	aste.0824.00022	GCA_009729775.1	344801	Escherichia coli	Escherichia	1
asterius	aste.0824.00003	GCA_000926855.1	348532	Escherichia phage 121Q	Escherichia	0
asterius	aste.0824.00103	GCA_025544715.1	341810	Escherichia coli	Escherichia	1
asterius	aste.0824.00062	GCA_031701365.1	347166	Escherichia coli	Escherichia	1
asterius	aste.0824.00065	GCA_032446475.1	350079	Escherichia phage Sharanji	Escherichia	0
asterius	aste.0824.00013	GCA_004521135.1	370817	Escherichia phage vB_EcoM_G17	Escherichia	0
asterius	aste.0824.00030	GCA_014687725.1	349928	Escherichia coli	Escherichia	1
asterius	aste.0824.00097	GCA_029942545.1	345041	Escherichia coli	Escherichia	1
asterius	aste.0824.00044	GCA_021530675.1	351599	Escherichia coli	Escherichia	1
asterius	aste.0824.00057	GCA_029944565.1	349686	Escherichia coli	Escherichia	1
asterius	aste.0824.00093	GCA_029945195.1	352567	Escherichia coli	Escherichia	1
asterius	aste.0824.00081	GCA_036254275.1	350234	Escherichia coli O157	Escherichia	1
asterius	aste.0824.00080	GCA_036254115.1	347293	Escherichia coli O157	Escherichia	1
asterius	aste.0824.00029	GCA_014686905.1	347400	Escherichia coli	Escherichia	1
asterius	aste.0824.00076	GCA_036253035.1	351831	Escherichia coli O157	Escherichia	1
asterius	aste.0824.00075	GCA_036252695.1	357661	Escherichia coli O157	Escherichia	1
goslar	gosl.0824.00001	GCA_004521275.1	237307	Escherichia phage vB_EcoM_Goslar	Escherichia	0
goslar	gosl.0824.00039	GCA_033286805.1	235087	Escherichia coli	Escherichia	1
goslar	gosl.0824.00038	GCA_032372955.1	237721	Escherichia coli	Escherichia	1
goslar	gosl.0824.00027	GCA_024608925.1	237848	Escherichia coli	Escherichia	1
goslar	gosl.0824.00049	GCA_025930035.1	234903	Salmonella enterica	Salmonella	1
goslar	gosl.0824.00047	GCA_024674585.1	235271	Escherichia coli	Escherichia	1
goslar	gosl.0824.00015	GCA_015324645.1	237099	Salmonella enterica	Salmonella	1
goslar	gosl.0824.00013	GCA_012646185.1	236379	Escherichia coli	Escherichia	1
goslar	gosl.0824.00008	GCA_009135425.1	238276	Salmonella enterica subsp. enterica serovar Enteritidis	Salmonella	1
goslar	gosl.0824.00029	GCA_024672315.1	236002	Escherichia coli	Escherichia	1
goslar	gosl.0824.00004	GCA_008101945.1	234967	Salmonella enterica subsp. enterica serovar Corvallis	Salmonella	1
goslar	gosl.0824.00056	GCA_018834105.1	236085	Salmonella enterica	Salmonella	1
goslar	gosl.0824.00046	GCA_020778995.1	235915	Salmonella enterica	Salmonella	1
goslar	gosl.0824.00043	GCA_008871505.1	242494	Salmonella enterica subsp. enterica serovar Enteritidis	Salmonella	1
goslar	gosl.0824.00006	GCA_008106945.1	241213	Salmonella enterica subsp. enterica serovar Corvallis	Salmonella	1
goslar	gosl.0824.00030	GCA_024682255.1	240846	Escherichia coli	Escherichia	1
goslar	gosl.0824.00028	GCA_024613925.1	238567	Escherichia coli	Escherichia	1
goslar	gosl.0824.00007	GCA_008943885.1	237598	Salmonella enterica subsp. enterica serovar Enteritidis	Salmonella	1
goslar	gosl.0824.00058	GCA_033178465.1	226224	Escherichia coli	Escherichia	1
goslar	gosl.0824.00057	GCA_007524145.1	231262	Salmonella enterica subsp. enterica serovar Enteritidis	Salmonella	1
goslar	gosl.0824.00051	GCA_039634085.1	239199	Escherichia coli	Escherichia	1
goslar	gosl.0824.00009	GCA_009290805.1	243859	Salmonella enterica subsp. enterica serovar Newport	Salmonella	1
goslar	gosl.0824.00055	GCA_011633445.1	233286	Salmonella enterica subsp. enterica serovar Heidelberg	Salmonella	1
goslar	gosl.0824.00052	GCA_007609835.1	222853	Salmonella enterica subsp. enterica serovar Enteritidis	Salmonella	1
goslar	gosl.0824.00041	GCA_040333015.1	235978	Salmonella enterica subsp. enterica serovar Newport	Salmonella	1
goslar	gosl.0824.00060	GCA_012646845.1	254388	Escherichia coli	Escherichia	1
goslar	gosl.0824.00040	GCA_039902845.1	236035	Shigella flexneri	Shigella	1
goslar	gosl.0824.00048	GCA_025611195.1	238022	Escherichia coli	Escherichia	1
goslar	gosl.0824.00012	GCA_011494745.1	234279	Salmonella enterica	Salmonella	1
goslar	gosl.0824.00014	GCA_014829495.1	236335	Salmonella enterica subsp. enterica serovar Enteritidis	Salmonella	1
goslar	gosl.0824.00031	GCA_025336685.1	240999	Escherichia coli	Escherichia	1
goslar	gosl.0824.00016	GCA_017282295.1	236859	Shigella flexneri	Shigella	1
goslar	gosl.0824.00024	GCA_022679365.1	235549	Shigella flexneri	Shigella	1
goslar	gosl.0824.00018	GCA_019951015.1	236470	Salmonella enterica	Salmonella	1
goslar	gosl.0824.00059	GCA_010679085.1	235381	Salmonella enterica subsp. enterica serovar Bovismorbificans	Salmonella	1
goslar	gosl.0824.00044	GCA_012401045.1	239155	Escherichia coli	Escherichia	1
goslar	gosl.0824.00020	GCA_020241865.1	239671	Escherichia coli O157	Escherichia	1
goslar	gosl.0824.00045	GCA_012441205.1	238921	Escherichia coli	Escherichia	1
goslar	gosl.0824.00019	GCA_020241125.1	238281	Escherichia coli O157	Escherichia	1
goslar	gosl.0824.00022	GCA_020395785.1	238283	Escherichia coli O157	Escherichia	1
goslar	gosl.0824.00021	GCA_020395325.1	238282	Escherichia coli O157	Escherichia	1
goslar	gosl.0824.00033	GCA_025823825.1	238021	Escherichia coli	Escherichia	1
goslar	gosl.0824.00053	GCA_027259675.1	235574	Enterobacter hormaechei	Enterobacter	1
goslar	gosl.0824.00032	GCA_025812035.1	238607	Escherichia coli	Escherichia	1
goslar	gosl.0824.00011	GCA_010688005.1	239375	Salmonella enterica subsp. enterica	Salmonella	1
goslar	gosl.0824.00026	GCA_024601095.1	236983	Salmonella enterica subsp. enterica serovar Newport	Salmonella	1
goslar	gosl.0824.00017	GCA_019944695.1	237498	Salmonella enterica subsp. enterica serovar Newport	Salmonella	1
goslar	gosl.0824.00054	GCA_041200565.1	235635	Escherichia coli	Escherichia	1
goslar	gosl.0824.00010	GCA_010391865.1	236483	Salmonella enterica subsp. enterica	Salmonella	1
goslar	gosl.0824.00025	GCA_024415655.1	238619	Salmonella enterica	Salmonella	1
goslar	gosl.0824.00003	GCA_007592805.1	243103	Salmonella enterica subsp. enterica serovar Typhimurium	Salmonella	1
goslar	gosl.0824.00005	GCA_008102125.1	240689	Salmonella enterica subsp. enterica serovar Kentucky	Salmonella	1
goslar	gosl.0824.00002	GCA_007436585.1	239031	Salmonella enterica subsp. enterica serovar Kingston	Salmonella	1
goslar	gosl.0824.00037	GCA_031658775.1	247417	Shigella flexneri	Shigella	1
goslar	gosl.0824.00050	GCA_026066175.1	248657	Escherichia coli O157	Escherichia	1
goslar	gosl.0824.00042	GCA_007261085.1	223516	Salmonella enterica subsp. enterica serovar Panama	Salmonella	1
goslar	gosl.0824.00023	GCA_021016215.1	243814	Shigella sonnei	Shigella	1
goslar	gosl.0824.00035	GCA_027262755.1	248053	Escherichia coli O157	Escherichia	1
goslar	gosl.0824.00036	GCA_027262955.1	248055	Escherichia coli O157	Escherichia	1
goslar	gosl.0824.00034	GCA_027262695.1	248032	Escherichia coli O157	Escherichia	1
seoul	seou.0824.00001	GCA_000902915.1	243050	Erwinia phage phiEaH2	Erwinia	0
seoul	seou.0824.00012	GCA_002600675.1	243953	Erwinia phage vB_EamM_Stratton	Erwinia	0
seoul	seou.0824.00007	GCA_001744335.2	246290	Erwinia phage vB_EamM_Asesino	Erwinia	0
seoul	seou.0824.00107	GCA_008966875.1	223413	Salmonella enterica	Salmonella	1
seoul	seou.0824.00272	GCA_007654195.1	225626	Salmonella enterica subsp. enterica serovar Kedougou	Salmonella	1
seoul	seou.0824.00173	GCA_020703495.1	223321	Salmonella enterica	Salmonella	1
seoul	seou.0824.00285	GCA_015239575.1	225594	Salmonella enterica	Salmonella	1
seoul	seou.0824.00201	GCA_026204915.1	222841	Escherichia coli	Escherichia	1
seoul	seou.0824.00280	GCA_007525025.1	224267	Salmonella enterica subsp. enterica serovar Braenderup	Salmonella	1
seoul	seou.0824.00149	GCA_014613015.1	226167	Salmonella enterica	Salmonella	1
seoul	seou.0824.00216	GCA_033681785.1	221334	Shigella flexneri	Shigella	1
seoul	seou.0824.00125	GCA_010370125.1	224137	Salmonella enterica subsp. enterica serovar Braenderup	Salmonella	1
seoul	seou.0824.00061	GCA_007250445.1	223533	Salmonella enterica subsp. enterica serovar Chester	Salmonella	1
seoul	seou.0824.00234	GCA_040707605.1	223565	Escherichia coli	Escherichia	1
seoul	seou.0824.00253	GCA_010573285.1	221156	Salmonella enterica	Salmonella	1
seoul	seou.0824.00151	GCA_014781145.1	221037	Salmonella enterica subsp. enterica serovar Enteritidis	Salmonella	1
seoul	seou.0824.00257	GCA_013884755.1	223565	Shigella sonnei	Shigella	1
seoul	seou.0824.00258	GCA_013957665.1	225330	Shigella flexneri	Shigella	1
seoul	seou.0824.00179	GCA_023515585.1	222490	Salmonella enterica subsp. enterica serovar Bareilly	Salmonella	1
seoul	seou.0824.00241	GCA_003907995.1	222409	Salmonella enterica subsp. enterica serovar Bareilly	Salmonella	1
seoul	seou.0824.00076	GCA_007509455.1	223009	Salmonella enterica subsp. enterica serovar Weltevreden	Salmonella	1
seoul	seou.0824.00263	GCA_019650675.1	223251	Salmonella enterica subsp. enterica serovar Newport	Salmonella	1
seoul	seou.0824.00228	GCA_039953535.1	219558	Escherichia coli	Escherichia	1
seoul	seou.0824.00218	GCA_034210255.1	223122	Salmonella enterica	Salmonella	1
seoul	seou.0824.00224	GCA_039682155.1	218941	Escherichia coli	Escherichia	1
seoul	seou.0824.00194	GCA_024686835.1	222816	Escherichia coli	Escherichia	1
seoul	seou.0824.00193	GCA_024686655.1	222861	Escherichia coli	Escherichia	1
seoul	seou.0824.00243	GCA_007013485.1	221665	Salmonella enterica subsp. enterica serovar Telelkebir	Salmonella	1
seoul	seou.0824.00271	GCA_007152965.1	225439	Salmonella enterica subsp. enterica serovar Enteritidis	Salmonella	1
seoul	seou.0824.00248	GCA_009040705.1	221440	Salmonella enterica subsp. enterica serovar Enteritidis	Salmonella	1
seoul	seou.0824.00190	GCA_024674135.1	217931	Escherichia coli	Escherichia	1
seoul	seou.0824.00095	GCA_008057595.1	224826	Salmonella enterica subsp. enterica serovar Typhimurium	Salmonella	1
seoul	seou.0824.00267	GCA_024677705.1	222587	Escherichia coli	Escherichia	1
seoul	seou.0824.00184	GCA_024612645.1	222002	Escherichia coli	Escherichia	1
seoul	seou.0824.00150	GCA_014755645.1	224494	Salmonella enterica subsp. enterica serovar Albany	Salmonella	1
seoul	seou.0824.00046	GCA_006978625.1	223783	Salmonella enterica subsp. enterica serovar Thompson	Salmonella	1
seoul	seou.0824.00112	GCA_009086185.1	224470	Salmonella enterica subsp. enterica serovar Enteritidis	Salmonella	1
seoul	seou.0824.00261	GCA_015647685.1	224370	Salmonella enterica	Salmonella	1
seoul	seou.0824.00126	GCA_010977795.1	226176	Salmonella enterica subsp. enterica serovar Enteritidis	Salmonella	1
seoul	seou.0824.00266	GCA_024675775.1	216767	Escherichia coli	Escherichia	1
seoul	seou.0824.00067	GCA_007312495.1	224180	Salmonella enterica subsp. enterica serovar Virchow	Salmonella	1
seoul	seou.0824.00051	GCA_007151365.1	224098	Salmonella enterica subsp. enterica serovar Kentucky	Salmonella	1
seoul	seou.0824.00123	GCA_009563675.1	224584	Salmonella enterica subsp. enterica serovar Dublin	Salmonella	1
seoul	seou.0824.00289	GCA_007656735.1	202505	Salmonella enterica subsp. enterica serovar Alachua	Salmonella	1
seoul	seou.0824.00157	GCA_016992395.1	225640	Salmonella enterica	Salmonella	1
seoul	seou.0824.00259	GCA_014029205.1	222430	Shigella flexneri	Shigella	1
seoul	seou.0824.00174	GCA_021013975.1	224889	Salmonella enterica subsp. enterica serovar Ridge	Salmonella	1
seoul	seou.0824.00089	GCA_007801075.1	222818	Salmonella enterica	Salmonella	1
seoul	seou.0824.00053	GCA_007161585.1	223961	Salmonella enterica subsp. enterica serovar Javiana	Salmonella	1
seoul	seou.0824.00069	GCA_007320275.1	221768	Salmonella enterica subsp. enterica serovar Agona	Salmonella	1
seoul	seou.0824.00250	GCA_009095915.1	221967	Salmonella enterica subsp. enterica serovar Enteritidis	Salmonella	1
seoul	seou.0824.00064	GCA_007278735.1	223987	Salmonella enterica subsp. enterica serovar Enteritidis	Salmonella	1
seoul	seou.0824.00092	GCA_008052855.1	249458	Salmonella enterica subsp. enterica serovar Enteritidis	Salmonella	1
seoul	seou.0824.00256	GCA_010977375.1	223142	Salmonella enterica	Salmonella	1
seoul	seou.0824.00233	GCA_040496675.1	222343	Salmonella enterica	Salmonella	1
seoul	seou.0824.00265	GCA_023635825.1	223312	Salmonella enterica	Salmonella	1
seoul	seou.0824.00249	GCA_009055325.1	217597	Salmonella enterica subsp. enterica serovar Enteritidis	Salmonella	1
seoul	seou.0824.00240	GCA_003875135.1	224596	Salmonella enterica subsp. enterica serovar Virchow	Salmonella	1
seoul	seou.0824.00286	GCA_031875345.1	219069	Enterobacter ludwigii	Enterobacter	1
seoul	seou.0824.00106	GCA_008877285.1	223264	Salmonella enterica subsp. enterica serovar Chester	Salmonella	1
seoul	seou.0824.00251	GCA_009284005.1	223502	Salmonella enterica subsp. enterica serovar Chester	Salmonella	1
seoul	seou.0824.00118	GCA_009282285.1	223546	Salmonella enterica subsp. enterica serovar Chester	Salmonella	1
seoul	seou.0824.00264	GCA_020289985.1	223059	Salmonella enterica subsp. enterica serovar Bovismorbificans	Salmonella	1
seoul	seou.0824.00165	GCA_019476625.1	222304	Salmonella enterica subsp. enterica serovar Chester	Salmonella	1
seoul	seou.0824.00166	GCA_019949595.1	223884	Salmonella enterica subsp. enterica serovar Enteritidis	Salmonella	1
seoul	seou.0824.00200	GCA_025705325.1	223661	Escherichia coli	Escherichia	1
seoul	seou.0824.00154	GCA_015480705.1	221577	Salmonella enterica subsp. enterica serovar Typhimurium	Salmonella	1
seoul	seou.0824.00255	GCA_010912795.1	222879	Salmonella enterica subsp. enterica serovar Enteritidis	Salmonella	1
seoul	seou.0824.00254	GCA_010886515.1	225279	Salmonella enterica subsp. enterica serovar Enteritidis	Salmonella	1
seoul	seou.0824.00210	GCA_031851515.1	222441	Enterobacter ludwigii	Enterobacter	1
seoul	seou.0824.00293	GCA_029275665.1	222939	Salmonella enterica	Salmonella	1
seoul	seou.0824.00277	GCA_039693525.1	219897	Shigella boydii	Shigella	1
seoul	seou.0824.00231	GCA_040311475.1	224605	Salmonella enterica subsp. enterica serovar Bredeney	Salmonella	1
seoul	seou.0824.00273	GCA_008107045.1	205867	Salmonella enterica subsp. enterica serovar Enteritidis	Salmonella	1
seoul	seou.0824.00288	GCA_007222255.1	224236	Salmonella enterica subsp. enterica serovar Newport	Salmonella	1
seoul	seou.0824.00291	GCA_003893655.1	220004	Salmonella enterica subsp. enterica	Salmonella	1
seoul	seou.0824.00186	GCA_024614745.1	223814	Escherichia coli	Escherichia	1
seoul	seou.0824.00108	GCA_009040305.1	222849	Salmonella enterica subsp. enterica serovar Enteritidis	Salmonella	1
seoul	seou.0824.00217	GCA_033815035.1	219781	Salmonella enterica	Salmonella	1
seoul	seou.0824.00292	GCA_007607515.1	223936	Salmonella enterica subsp. enterica serovar Agona	Salmonella	1
seoul	seou.0824.00183	GCA_024537055.1	222445	Salmonella enterica	Salmonella	1
seoul	seou.0824.00144	GCA_012676505.1	207129	Escherichia coli	Escherichia	1
seoul	seou.0824.00268	GCA_025173125.1	219908	Shigella sonnei	Shigella	1
seoul	seou.0824.00262	GCA_018422605.1	219919	Shigella sonnei	Shigella	1
seoul	seou.0824.00278	GCA_040106495.1	223461	Salmonella enterica subsp. enterica serovar Chester	Salmonella	1
seoul	seou.0824.00056	GCA_007214275.1	222104	Salmonella enterica subsp. enterica serovar Chester	Salmonella	1
seoul	seou.0824.00052	GCA_007158625.1	222031	Salmonella enterica subsp. enterica serovar Chester	Salmonella	1
seoul	seou.0824.00008	GCA_001744955.1	241147	Erwinia phage vB_EamM_Caitlin	Erwinia	0
seoul	seou.0824.00163	GCA_018726395.1	247273	Erwinia phage pEa_SNUABM_9	Erwinia	0
seoul	seou.0824.00005	GCA_001743655.1	244840	Erwinia phage vB_EamM_ChrisDB	Erwinia	0
seoul	seou.0824.00176	GCA_021354645.1	249194	Erwinia phage pEa_SNUABM_8	Erwinia	0
seoul	seou.0824.00160	GCA_018726365.1	249193	Erwinia phage pEa_SNUABM_4	Erwinia	0
seoul	seou.0824.00162	GCA_018726385.1	240164	Erwinia phage pEa_SNUABM_6	Erwinia	0
seoul	seou.0824.00158	GCA_018726345.1	238920	Erwinia phage pEa_SNUABM_10	Erwinia	0
seoul	seou.0824.00161	GCA_018726375.1	241904	Erwinia phage pEa_SNUABM_42	Erwinia	0
seoul	seou.0824.00156	GCA_016759285.1	241904	Erwinia phage pEa_SNUABM_43	Erwinia	0
seoul	seou.0824.00152	GCA_014824235.1	239626	Salmonella phage pSal-SNUABM-04	Salmonella	0
seoul	seou.0824.00014	GCA_002758035.1	241654	Erwinia phage Machina	Erwinia	0
seoul	seou.0824.00015	GCA_002758055.1	241050	Erwinia phage vB_EamM_Parshik	Erwinia	0
seoul	seou.0824.00010	GCA_001745635.1	240761	Erwinia phage vB_EamM_Huxley	Erwinia	0
seoul	seou.0824.00170	GCA_020475535.1	251480	Erwinia phage pEa_SNUABM_11	Erwinia	0
seoul	seou.0824.00017	GCA_003344985.1	244950	Erwinia phage Wellington	Erwinia	0
seoul	seou.0824.00006	GCA_001744315.1	246390	Erwinia phage vB_EamM_Kwan	Erwinia	0
seoul	seou.0824.00004	GCA_001743635.1	229501	Erwinia phage vB_EamM_Phobos	Erwinia	0
seoul	seou.0824.00171	GCA_020476615.1	224179	Erwinia phage pEa_SNUABM_38	Erwinia	0
seoul	seou.0824.00023	GCA_004521655.1	223950	Erwinia phage Derbicus	Erwinia	0
seoul	seou.0824.00009	GCA_001744975.1	223935	Erwinia phage vB_EamM_EarlPhillipIV	Erwinia	0
seoul	seou.0824.00175	GCA_021097485.1	223174	Salmonella enterica	Salmonella	1
seoul	seou.0824.00084	GCA_007608595.1	223608	Salmonella enterica subsp. enterica serovar Enteritidis	Salmonella	1
seoul	seou.0824.00086	GCA_007652695.1	224404	Salmonella enterica subsp. enterica serovar Paratyphi B	Salmonella	1
seoul	seou.0824.00238	GCA_008309355.1	225727	Salmonella enterica subsp. enterica serovar Enteritidis	Salmonella	1
seoul	seou.0824.00087	GCA_007657635.1	224347	Salmonella enterica subsp. enterica serovar Infantis	Salmonella	1
seoul	seou.0824.00047	GCA_006986505.1	224722	Salmonella enterica subsp. enterica serovar Muenchen	Salmonella	1
seoul	seou.0824.00002	GCA_000910235.1	223989	Cronobacter phage CR5	Cronobacter	0
seoul	seou.0824.00229	GCA_040050605.1	206637	Salmonella enterica subsp. enterica serovar Newport	Salmonella	1
seoul	seou.0824.00070	GCA_007329185.1	222950	Salmonella enterica subsp. enterica serovar Enteritidis	Salmonella	1
seoul	seou.0824.00159	GCA_018726355.1	248836	Erwinia phage pEa_SNUABM_29	Erwinia	0
seoul	seou.0824.00016	GCA_003183805.1	250739	Salmonella phage SPAsTU	Salmonella	0
seoul	seou.0824.00192	GCA_024686575.1	237592	Escherichia coli	Escherichia	1
seoul	seou.0824.00135	GCA_011254275.1	239722	Salmonella enterica	Salmonella	1
seoul	seou.0824.00035	GCA_005518975.1	242550	Salmonella enterica subsp. enterica serovar Newport	Salmonella	1
seoul	seou.0824.00299	GCA_041187385.1	225633	Salmonella enterica subsp. enterica serovar Corvallis	Salmonella	1
seoul	seou.0824.00164	GCA_019385175.1	239268	Salmonella enterica	Salmonella	1
seoul	seou.0824.00071	GCA_007348915.1	240783	Salmonella enterica subsp. enterica serovar Infantis	Salmonella	1
seoul	seou.0824.00199	GCA_025377395.1	239612	Salmonella enterica	Salmonella	1
seoul	seou.0824.00041	GCA_006828505.1	237766	Salmonella enterica	Salmonella	1
seoul	seou.0824.00019	GCA_003897135.1	240631	Salmonella enterica subsp. enterica serovar Javiana	Salmonella	1
seoul	seou.0824.00034	GCA_005465755.1	239653	Salmonella enterica	Salmonella	1
seoul	seou.0824.00209	GCA_031343495.1	239579	Salmonella enterica subsp. enterica serovar Typhimurium	Salmonella	1
seoul	seou.0824.00178	GCA_022401955.1	240613	Salmonella phage SaP7	Salmonella	0
seoul	seou.0824.00080	GCA_007547415.1	239932	Salmonella enterica subsp. enterica serovar Poona	Salmonella	1
seoul	seou.0824.00139	GCA_011662575.1	241245	Salmonella enterica	Salmonella	1
seoul	seou.0824.00296	GCA_006381305.2	225327	Salmonella enterica subsp. enterica serovar Typhimurium	Salmonella	1
seoul	seou.0824.00295	GCA_006381295.2	230986	Salmonella enterica subsp. enterica serovar Typhimurium	Salmonella	1
seoul	seou.0824.00081	GCA_007558165.1	242244	Salmonella enterica subsp. enterica serovar Typhimurium	Salmonella	1
seoul	seou.0824.00117	GCA_009222145.1	242238	Salmonella enterica subsp. enterica serovar Typhimurium	Salmonella	1
seoul	seou.0824.00115	GCA_009204265.1	242202	Salmonella enterica subsp. enterica serovar Typhimurium	Salmonella	1
seoul	seou.0824.00116	GCA_009211485.1	242238	Salmonella enterica subsp. enterica serovar Typhimurium	Salmonella	1
seoul	seou.0824.00290	GCA_009211525.1	242124	Salmonella enterica subsp. enterica serovar Typhimurium	Salmonella	1
seoul	seou.0824.00037	GCA_006381465.2	242237	Salmonella enterica subsp. enterica serovar Typhimurium	Salmonella	1
seoul	seou.0824.00133	GCA_011178035.1	241463	Salmonella enterica	Salmonella	1
seoul	seou.0824.00021	GCA_004261605.1	240792	Salmonella enterica subsp. enterica serovar Virchow	Salmonella	1
seoul	seou.0824.00169	GCA_020391765.1	241388	Salmonella enterica	Salmonella	1
seoul	seou.0824.00077	GCA_007512425.1	243017	Salmonella enterica subsp. enterica serovar Senftenberg	Salmonella	1
seoul	seou.0824.00143	GCA_011939005.1	241068	Escherichia coli	Escherichia	1
seoul	seou.0824.00074	GCA_007435985.1	240703	Salmonella enterica subsp. enterica serovar Braenderup	Salmonella	1
seoul	seou.0824.00281	GCA_007663785.1	236924	Salmonella enterica subsp. enterica serovar Enteritidis	Salmonella	1
seoul	seou.0824.00036	GCA_006281375.1	234504	Salmonella enterica	Salmonella	1
seoul	seou.0824.00105	GCA_008741315.1	240840	Salmonella enterica subsp. enterica serovar Oranienburg	Salmonella	1
seoul	seou.0824.00059	GCA_007232295.1	240403	Salmonella enterica subsp. enterica serovar Enteritidis	Salmonella	1
seoul	seou.0824.00298	GCA_007398215.1	208506	Salmonella enterica subsp. enterica serovar Typhimurium	Salmonella	1
seoul	seou.0824.00297	GCA_010899355.1	205489	Salmonella enterica subsp. enterica serovar Enteritidis	Salmonella	1
seoul	seou.0824.00230	GCA_040132565.1	241719	Salmonella enterica	Salmonella	1
seoul	seou.0824.00130	GCA_011143815.1	242067	Salmonella enterica subsp. enterica serovar Enteritidis	Salmonella	1
seoul	seou.0824.00236	GCA_902500205.1	240589	Escherichia coli	Escherichia	1
seoul	seou.0824.00146	GCA_014131305.1	240200	Escherichia phage vB_EcoM_EC001	Escherichia	0
seoul	seou.0824.00136	GCA_011280585.1	242357	Salmonella enterica subsp. enterica serovar Saintpaul	Salmonella	1
seoul	seou.0824.00247	GCA_007249875.1	239011	Salmonella enterica subsp. enterica serovar Virchow	Salmonella	1
seoul	seou.0824.00090	GCA_007807475.1	241503	Salmonella enterica subsp. enterica serovar Typhimurium	Salmonella	1
seoul	seou.0824.00099	GCA_008112345.1	242279	Salmonella enterica subsp. enterica serovar Typhimurium	Salmonella	1
seoul	seou.0824.00018	GCA_003889135.1	242275	Salmonella enterica subsp. enterica serovar Stanley	Salmonella	1
seoul	seou.0824.00147	GCA_014319805.1	241047	Salmonella phage JN03	Salmonella	0
seoul	seou.0824.00287	GCA_031893705.1	235386	Salmonella enterica	Salmonella	1
seoul	seou.0824.00082	GCA_007587635.1	242346	Salmonella enterica subsp. enterica serovar Enteritidis	Salmonella	1
seoul	seou.0824.00079	GCA_007533125.1	243478	Salmonella enterica subsp. enterica serovar Heidelberg	Salmonella	1
seoul	seou.0824.00073	GCA_007424565.1	239283	Salmonella enterica subsp. enterica serovar Weltevreden	Salmonella	1
seoul	seou.0824.00120	GCA_009474245.1	243819	Salmonella enterica subsp. enterica serovar Java	Salmonella	1
seoul	seou.0824.00132	GCA_011160315.1	244772	Salmonella enterica subsp. enterica serovar Bareilly	Salmonella	1
seoul	seou.0824.00226	GCA_039720265.1	242299	Salmonella enterica subsp. enterica serovar Braenderup	Salmonella	1
seoul	seou.0824.00225	GCA_039688375.1	242299	Salmonella enterica subsp. enterica serovar Braenderup	Salmonella	1
seoul	seou.0824.00093	GCA_008053585.1	239524	Salmonella enterica subsp. enterica serovar Enteritidis	Salmonella	1
seoul	seou.0824.00182	GCA_024457775.1	239901	Salmonella enterica	Salmonella	1
seoul	seou.0824.00119	GCA_009369635.1	241822	Salmonella enterica subsp. enterica serovar Enteritidis	Salmonella	1
seoul	seou.0824.00091	GCA_007819775.1	240680	Salmonella enterica subsp. enterica	Salmonella	1
seoul	seou.0824.00155	GCA_015695185.1	240421	Salmonella enterica subsp. enterica serovar Enteritidis	Salmonella	1
seoul	seou.0824.00223	GCA_035963055.1	241001	Salmonella enterica	Salmonella	1
seoul	seou.0824.00110	GCA_009066745.1	242690	Salmonella enterica subsp. enterica serovar Enteritidis	Salmonella	1
seoul	seou.0824.00205	GCA_026932005.1	242731	Salmonella enterica subsp. enterica serovar Newport	Salmonella	1
seoul	seou.0824.00097	GCA_008107065.1	240989	Salmonella enterica subsp. enterica serovar Enteritidis	Salmonella	1
seoul	seou.0824.00127	GCA_010991665.1	241788	Salmonella enterica subsp. enterica serovar Enteritidis	Salmonella	1
seoul	seou.0824.00038	GCA_006433395.1	241749	Salmonella enterica subsp. enterica serovar Enteritidis	Salmonella	1
seoul	seou.0824.00244	GCA_007153985.1	234516	Salmonella enterica subsp. enterica serovar Typhimurium	Salmonella	1
seoul	seou.0824.00204	GCA_026683435.1	239441	Escherichia coli	Escherichia	1
seoul	seou.0824.00113	GCA_009133405.1	241288	Salmonella enterica subsp. enterica serovar Enteritidis	Salmonella	1
seoul	seou.0824.00246	GCA_007219995.1	241204	Salmonella enterica subsp. enterica serovar Mikawasima	Salmonella	1
seoul	seou.0824.00068	GCA_007315435.1	240428	Salmonella enterica subsp. enterica serovar Larochelle	Salmonella	1
seoul	seou.0824.00239	GCA_010876105.1	238197	Salmonella enterica	Salmonella	1
seoul	seou.0824.00294	GCA_024615285.1	220783	Salmonella enterica	Salmonella	1
seoul	seou.0824.00188	GCA_024634965.1	241577	Salmonella enterica	Salmonella	1
seoul	seou.0824.00274	GCA_024635165.1	241352	Salmonella enterica	Salmonella	1
seoul	seou.0824.00189	GCA_024635005.1	241640	Salmonella enterica	Salmonella	1
seoul	seou.0824.00187	GCA_024617745.1	241554	Salmonella enterica	Salmonella	1
seoul	seou.0824.00283	GCA_009113045.1	243161	Salmonella enterica subsp. enterica serovar Enteritidis	Salmonella	1
seoul	seou.0824.00252	GCA_009338155.1	242443	Salmonella enterica subsp. enterica serovar Mbandaka	Salmonella	1
seoul	seou.0824.00058	GCA_007232045.1	240139	Salmonella enterica subsp. enterica serovar Enteritidis	Salmonella	1
seoul	seou.0824.00109	GCA_009066325.1	238947	Salmonella enterica subsp. enterica serovar Enteritidis	Salmonella	1
seoul	seou.0824.00055	GCA_007203135.1	241679	Salmonella enterica subsp. enterica serovar Enteritidis	Salmonella	1
seoul	seou.0824.00195	GCA_024707885.1	240200	Escherichia phage vB_EcoM_Lh1B	Escherichia	0
seoul	seou.0824.00043	GCA_006936575.1	242779	Salmonella enterica subsp. enterica serovar Virchow	Salmonella	1
seoul	seou.0824.00276	GCA_025829515.1	240426	Escherichia coli	Escherichia	1
seoul	seou.0824.00222	GCA_034857805.1	239099	Salmonella phage SPLA5c	Salmonella	0
seoul	seou.0824.00221	GCA_034857765.1	240593	Salmonella phage SPLA3	Salmonella	0
seoul	seou.0824.00114	GCA_009135445.1	240886	Salmonella enterica subsp. enterica serovar Enteritidis	Salmonella	1
seoul	seou.0824.00131	GCA_011154715.1	241627	Salmonella enterica subsp. enterica serovar Enteritidis	Salmonella	1
seoul	seou.0824.00129	GCA_011097265.1	236833	Salmonella enterica subsp. enterica serovar Enteritidis	Salmonella	1
seoul	seou.0824.00094	GCA_008053795.1	236790	Salmonella enterica subsp. enterica serovar Enteritidis	Salmonella	1
seoul	seou.0824.00022	GCA_004274525.1	242492	Salmonella enterica subsp. enterica serovar Chester	Salmonella	1
seoul	seou.0824.00284	GCA_010459465.1	240118	Salmonella enterica subsp. enterica	Salmonella	1
seoul	seou.0824.00282	GCA_008738495.1	240720	Salmonella enterica subsp. enterica serovar Enteritidis	Salmonella	1
seoul	seou.0824.00050	GCA_007149955.1	242546	Salmonella enterica subsp. enterica serovar Haifa	Salmonella	1
seoul	seou.0824.00045	GCA_006975505.1	243393	Salmonella enterica subsp. enterica serovar Virchow	Salmonella	1
seoul	seou.0824.00245	GCA_007217655.1	241655	Salmonella enterica subsp. enterica serovar Schwarzengrund	Salmonella	1
seoul	seou.0824.00042	GCA_006916425.1	240016	Salmonella enterica	Salmonella	1
seoul	seou.0824.00197	GCA_025031275.1	240621	Salmonella enterica	Salmonella	1
seoul	seou.0824.00124	GCA_009998985.1	240337	Salmonella enterica subsp. enterica	Salmonella	1
seoul	seou.0824.00235	GCA_041317185.1	239643	Salmonella enterica	Salmonella	1
seoul	seou.0824.00128	GCA_011090665.1	240979	Salmonella enterica subsp. enterica serovar Agona	Salmonella	1
seoul	seou.0824.00088	GCA_007669685.1	237971	Salmonella enterica subsp. enterica serovar Tennessee	Salmonella	1
seoul	seou.0824.00028	GCA_005410045.1	233195	Salmonella phage SPFM16	Salmonella	0
seoul	seou.0824.00025	GCA_005409685.1	240197	Salmonella phage SPFM11	Salmonella	0
seoul	seou.0824.00024	GCA_005409225.1	240197	Salmonella phage SPFM4	Salmonella	0
seoul	seou.0824.00029	GCA_005410105.1	240197	Salmonella phage SPFM19	Salmonella	0
seoul	seou.0824.00030	GCA_005410225.1	240196	Salmonella phage SPFM22	Salmonella	0
seoul	seou.0824.00026	GCA_005409715.1	241405	Salmonella phage SPFM13	Salmonella	0
seoul	seou.0824.00031	GCA_005410325.1	240196	Salmonella phage SPFM21	Salmonella	0
seoul	seou.0824.00032	GCA_005410365.1	240198	Salmonella phage SPFM3	Salmonella	0
seoul	seou.0824.00033	GCA_005410425.1	240111	Salmonella phage SPFM2	Salmonella	0
seoul	seou.0824.00027	GCA_005410015.1	239842	Salmonella phage SPFM17	Salmonella	0
seoul	seou.0824.00102	GCA_008226245.1	241575	Salmonella enterica subsp. enterica serovar Muenchen	Salmonella	1
seoul	seou.0824.00220	GCA_034857735.1	240348	Salmonella phage SPLA1a	Salmonella	0
seoul	seou.0824.00232	GCA_040344735.1	240800	Salmonella enterica subsp. enterica serovar Newport	Salmonella	1
seoul	seou.0824.00206	GCA_028030915.1	241109	Escherichia coli	Escherichia	1
seoul	seou.0824.00196	GCA_024781605.1	241175	Salmonella enterica	Salmonella	1
seoul	seou.0824.00039	GCA_006484765.1	235764	Salmonella enterica subsp. enterica	Salmonella	1
seoul	seou.0824.00212	GCA_032343555.1	241517	Salmonella enterica	Salmonella	1
seoul	seou.0824.00172	GCA_020619395.1	241331	Escherichia coli	Escherichia	1
seoul	seou.0824.00145	GCA_013637935.1	240716	Salmonella enterica	Salmonella	1
seoul	seou.0824.00211	GCA_031905505.1	241074	Salmonella enterica	Salmonella	1
seoul	seou.0824.00275	GCA_025690865.1	242245	Salmonella enterica	Salmonella	1
seoul	seou.0824.00137	GCA_011346505.1	242197	Salmonella enterica	Salmonella	1
seoul	seou.0824.00181	GCA_024327285.1	242350	Salmonella enterica	Salmonella	1
seoul	seou.0824.00207	GCA_028582475.1	242552	Salmonella enterica	Salmonella	1
seoul	seou.0824.00213	GCA_032364575.1	242859	Salmonella enterica	Salmonella	1
seoul	seou.0824.00138	GCA_011417355.1	243364	Salmonella enterica subsp. enterica	Salmonella	1
seoul	seou.0824.00153	GCA_014927245.1	242511	Salmonella enterica	Salmonella	1
seoul	seou.0824.00177	GCA_021556935.1	242372	Salmonella enterica subsp. enterica serovar Enteritidis	Salmonella	1
seoul	seou.0824.00198	GCA_025373835.1	242187	Salmonella enterica	Salmonella	1
seoul	seou.0824.00279	GCA_004248845.1	235445	Salmonella enterica	Salmonella	1
seoul	seou.0824.00269	GCA_028744415.1	242520	Salmonella enterica	Salmonella	1
seoul	seou.0824.00011	GCA_002099625.1	244183	Escherichia coli	Escherichia	1
seoul	seou.0824.00219	GCA_034232775.1	240621	Salmonella enterica	Salmonella	1
seoul	seou.0824.00203	GCA_026580685.1	243505	Salmonella enterica	Salmonella	1
seoul	seou.0824.00237	GCA_007857255.1	241514	Salmonella enterica subsp. enterica serovar Enteritidis	Salmonella	1
seoul	seou.0824.00085	GCA_007644805.1	243490	Salmonella enterica subsp. enterica	Salmonella	1
seoul	seou.0824.00044	GCA_006975245.1	240564	Salmonella enterica subsp. enterica serovar Heidelberg	Salmonella	1
seoul	seou.0824.00020	GCA_004216035.1	243138	Salmonella enterica subsp. enterica serovar Chester	Salmonella	1
seoul	seou.0824.00208	GCA_029685955.1	243224	Salmonella phage MET_P1_082_240	Salmonella	0
seoul	seou.0824.00075	GCA_007439005.1	243161	Salmonella enterica subsp. enterica serovar Oranienburg	Salmonella	1
seoul	seou.0824.00066	GCA_007289665.1	243007	Salmonella enterica subsp. enterica serovar Adabraka	Salmonella	1
seoul	seou.0824.00048	GCA_007011885.1	241415	Salmonella enterica subsp. enterica serovar Havana	Salmonella	1
seoul	seou.0824.00270	GCA_040090385.1	241833	Salmonella enterica subsp. enterica serovar Bredeney	Salmonella	1
seoul	seou.0824.00096	GCA_008059975.1	242302	Salmonella enterica subsp. enterica serovar Enteritidis	Salmonella	1
seoul	seou.0824.00103	GCA_008574795.1	241388	Salmonella enterica subsp. enterica serovar Enteritidis	Salmonella	1
seoul	seou.0824.00260	GCA_015295185.1	241802	Salmonella enterica subsp. enterica serovar Typhimurium	Salmonella	1
seoul	seou.0824.00062	GCA_007266345.1	241151	Salmonella enterica subsp. enterica serovar Virchow	Salmonella	1
seoul	seou.0824.00242	GCA_006934595.1	241626	Salmonella enterica subsp. enterica serovar Braenderup	Salmonella	1
seoul	seou.0824.00078	GCA_007514045.1	242923	Salmonella enterica subsp. enterica	Salmonella	1
seoul	seou.0824.00104	GCA_008577985.1	241057	Salmonella enterica subsp. enterica serovar Infantis	Salmonella	1
seoul	seou.0824.00057	GCA_007231315.1	240686	Salmonella enterica subsp. enterica serovar Javiana	Salmonella	1
seoul	seou.0824.00180	GCA_024270535.1	239553	Salmonella enterica	Salmonella	1
seoul	seou.0824.00215	GCA_033616575.1	240157	Salmonella enterica	Salmonella	1
seoul	seou.0824.00214	GCA_033616155.1	239854	Salmonella enterica	Salmonella	1
seoul	seou.0824.00191	GCA_024683375.1	236903	Escherichia coli	Escherichia	1
seoul	seou.0824.00185	GCA_024614665.1	236860	Escherichia coli	Escherichia	1
seoul	seou.0824.00202	GCA_026241965.1	240362	[Curtobacterium] plantarum	Pantoea	1
seoul	seou.0824.00003	GCA_001042275.1	240413	Salmonella phage SPN3US	Salmonella	0
seoul	seou.0824.00122	GCA_009560725.1	241406	Salmonella enterica subsp. enterica serovar Infantis	Salmonella	1
seoul	seou.0824.00013	GCA_002601865.1	239461	Enterobacteria phage SEGD1	Salmonella	0
seoul	seou.0824.00148	GCA_014517885.1	242444	Proteus phage 7	Proteus	0
seoul	seou.0824.00049	GCA_007145665.1	240966	Salmonella enterica subsp. enterica serovar Stanleyville	Salmonella	1
seoul	seou.0824.00098	GCA_008111565.1	240643	Salmonella enterica subsp. enterica serovar Enteritidis	Salmonella	1
seoul	seou.0824.00134	GCA_011195835.1	241442	Salmonella enterica subsp. enterica serovar Heidelberg	Salmonella	1
seoul	seou.0824.00111	GCA_009082105.1	240731	Salmonella enterica subsp. enterica serovar Enteritidis	Salmonella	1
seoul	seou.0824.00063	GCA_007276835.1	241064	Salmonella enterica subsp. enterica serovar Newport	Salmonella	1
seoul	seou.0824.00100	GCA_008178385.1	239518	Salmonella enterica	Salmonella	1
seoul	seou.0824.00054	GCA_007166165.1	239259	Salmonella enterica subsp. enterica serovar Virchow	Salmonella	1
seoul	seou.0824.00065	GCA_007287995.1	240404	Salmonella enterica subsp. enterica serovar Typhimurium	Salmonella	1
seoul	seou.0824.00083	GCA_007596955.1	239580	Salmonella enterica subsp. enterica serovar Typhimurium	Salmonella	1
seoul	seou.0824.00121	GCA_009544315.1	238295	Salmonella enterica subsp. enterica serovar Infantis	Salmonella	1
seoul	seou.0824.00072	GCA_007412985.1	241543	Salmonella enterica subsp. enterica serovar Weltevreden	Salmonella	1
seoul	seou.0824.00060	GCA_007243885.1	241543	Salmonella enterica subsp. enterica serovar Weltevreden	Salmonella	1
seoul	seou.0824.00227	GCA_039860155.1	239950	Salmonella enterica subsp. enterica serovar Bareilly	Salmonella	1
seoul	seou.0824.00101	GCA_008201725.1	241189	Salmonella enterica subsp. enterica serovar Virchow	Salmonella	1
seoul	seou.0824.00040	GCA_006631065.1	241189	Salmonella enterica subsp. enterica serovar Virchow	Salmonella	1
seoul	seou.0824.00141	GCA_011708035.1	240190	Salmonella enterica	Salmonella	1
seoul	seou.0824.00142	GCA_011708495.1	240233	Salmonella enterica	Salmonella	1
seoul	seou.0824.00168	GCA_020299365.1	240233	Salmonella enterica	Salmonella	1
seoul	seou.0824.00167	GCA_020299145.1	240233	Salmonella enterica	Salmonella	1
seoul	seou.0824.00140	GCA_011707995.1	240233	Salmonella enterica	Salmonella	1
